# Historical contingency shapes zebrafish host-microbiome responses to a subsequent biotic challenge

**DOI:** 10.64898/2026.07.05.734762

**Authors:** Michael J. Sieler, Connor Leong, Kristin D. Kasschau, Michael L. Kent, Thomas J. Sharpton

## Abstract

Environmental change exposes ecosystems, including host-associated microbiomes, to stressors that occur repeatedly and in sequence, yet it remains unclear whether prior stressor history conditions host-microbiome responses to later perturbation. We used adult zebrafish (*Danio rerio*) to test whether sequential exposure to antibiotics, heat stress, the intestinal nematode *Pseudocapillaria tomentosa*, or pairwise stressor combinations altered gut microbiome structure, intestinal host gene expression, and host health outcomes. Across eight exposure regimes, prior stressor history and parasite exposure were associated with gut microbiome composition, while increasing prior stressor history was associated with reduced gut microbial diversity and convergence in community composition. Host intestinal transcriptional responses to parasite exposure were historically contingent, with parasite-associated differential gene expression varying non-linearly across prior stressor histories. Cumulative mortality increased with prior stressor history, whereas infection prevalence among surviving hosts decreased. Integrating microbial abundance, host gene expression, mortality, and neutral-community modeling identified *Cetobacterium*, *Culicoidibacter*, *Flavobacterium*, and *Shewanella* as candidate host-linked taxa associated with host response and survival. Collectively, these findings indicate that prior environmental stressor history shapes vertebrate host-microbiome responses to future perturbation and highlight specific gut microbial members as potential biomarkers or functional targets for follow-up studies.
