## Supplementary Tables and Figures Index for "Historical contingency shapes zebrafish host-microbiome responses to a subsequent biotic challenge"

### Sheet: META
key	value
build_date_utc	2026-06-26 12:36:52 UTC
git_commit	55d6b9a4a7bf134b3db15f0777c389e2da8c31be
R_version	R version 4.5.1 (2025-06-13)
openxlsx	4.2.8.1
readr	2.2.0
yaml	2.3.12
bundle	INDEX
mode	submission
modules_included	01__Diversity, 02__Composition, 03__DiffAbund, 04__DiffGeneExp, 05__Mort-Inf, 06__Taxon-DEG-Mort, 07__FunctionalAnno, 08__NeutralModel
tables_scope	Master TOC across per-module supplementary table workbooks
software_session_info_csv	Software_SessionInfo__submission__2026-06-26.csv

### Sheet: TOC
supp_id	citation_table	module	group	csv_basename	sheet_name	workbook_file	csv_path
1.1.1	Table S1.1.1	01__Diversity	alpha_factorial_ATP_terms	alpha_factorial_ATP_terms__type3_wald.csv	1.1.1	Supplementary_Tables__01__Diversity__submission__2026-06-26.xlsx	/Sieler2026/Results/01__Diversity/Tables/alpha_factorial_ATP_terms__type3_wald.csv
1.2.1	Table S1.2.1	01__Diversity	alpha_parasite_within_history	alpha_parasite_within_history__simple_effects.csv	1.2.1	Supplementary_Tables__01__Diversity__submission__2026-06-26.xlsx	/Sieler2026/Results/01__Diversity/Tables/alpha_parasite_within_history__simple_effects.csv
1.3.1	Table S1.3.1	01__Diversity	combined_diversity_interaction_parasite	combined_diversity_interaction_parasite.csv	1.3.1	Supplementary_Tables__01__Diversity__submission__2026-06-26.xlsx	/Sieler2026/Results/01__Diversity/Tables/combined_diversity_interaction_parasite.csv
1.4.1	Table S1.4.1	01__Diversity	combined_diversity_table2	combined_diversity_table2.csv	1.4.1	Supplementary_Tables__01__Diversity__submission__2026-06-26.xlsx	/Sieler2026/Results/01__Diversity/Tables/combined_diversity_table2.csv
1.5.1	Table S1.5.1	01__Diversity	combined_diversity_trends_stress_history	combined_diversity_trends_stress_history.csv	1.5.1	Supplementary_Tables__01__Diversity__submission__2026-06-26.xlsx	/Sieler2026/Results/01__Diversity/Tables/combined_diversity_trends_stress_history.csv
2.1.1	Table S2.1.1	02__Composition	betadisper_anova_factorial_ATP	betadisper_anova_factorial_ATP__bray_canberra.csv	2.1.1	Supplementary_Tables__02__Composition__submission__2026-06-26.xlsx	/Sieler2026/Results/02__Composition/Tables/betadisper_anova_factorial_ATP__bray_canberra.csv
2.2.1	Table S2.2.1	02__Composition	betadisper_anova_parasite_within_history	betadisper_anova_parasite_within_history__bray_canberra.csv	2.2.1	Supplementary_Tables__02__Composition__submission__2026-06-26.xlsx	/Sieler2026/Results/02__Composition/Tables/betadisper_anova_parasite_within_history__bray_canberra.csv
2.3.1	Table S2.3.1	02__Composition	betadisper_anova_stress_history	betadisper_anova_stress_history__bray_canberra.csv	2.3.1	Supplementary_Tables__02__Composition__submission__2026-06-26.xlsx	/Sieler2026/Results/02__Composition/Tables/betadisper_anova_stress_history__bray_canberra.csv
2.4.1	Table S2.4.1	02__Composition	betadisper_anova_stress_history_parasite	betadisper_anova_stress_history_parasite__bray_canberra.csv	2.4.1	Supplementary_Tables__02__Composition__submission__2026-06-26.xlsx	/Sieler2026/Results/02__Composition/Tables/betadisper_anova_stress_history_parasite__bray_canberra.csv
2.5.1	Table S2.5.1	02__Composition	genus_mean_relative_abundance_global	genus_mean_relative_abundance_global.csv	2.5.1	Supplementary_Tables__02__Composition__submission__2026-06-26.xlsx	/Sieler2026/Results/02__Composition/Tables/genus_mean_relative_abundance_global.csv
2.6.1	Table S2.6.1	02__Composition	permanova_factorial_ATP	permanova_factorial_ATP__bray_canberra.csv	2.6.1	Supplementary_Tables__02__Composition__submission__2026-06-26.xlsx	/Sieler2026/Results/02__Composition/Tables/permanova_factorial_ATP__bray_canberra.csv
2.7.1	Table S2.7.1	02__Composition	permanova_parasite_within_history	permanova_parasite_within_history__bray_canberra.csv	2.7.1	Supplementary_Tables__02__Composition__submission__2026-06-26.xlsx	/Sieler2026/Results/02__Composition/Tables/permanova_parasite_within_history__bray_canberra.csv
2.8.1	Table S2.8.1	02__Composition	permanova_stress_history	permanova_stress_history__bray_canberra.csv	2.8.1	Supplementary_Tables__02__Composition__submission__2026-06-26.xlsx	/Sieler2026/Results/02__Composition/Tables/permanova_stress_history__bray_canberra.csv
2.9.1	Table S2.9.1	02__Composition	permanova_stress_history_parasite	permanova_stress_history_parasite__bray_canberra.csv	2.9.1	Supplementary_Tables__02__Composition__submission__2026-06-26.xlsx	/Sieler2026/Results/02__Composition/Tables/permanova_stress_history_parasite__bray_canberra.csv
3.1.1	Table S3.1.1	03__DiffAbund	mortality_maaslin_top_taxa_barplot_source	mortality_maaslin_top_taxa_barplot_source__Tank.csv	3.1.1	Supplementary_Tables__03__DiffAbund__submission__2026-06-26.xlsx	/Sieler2026/Results/03__DiffAbund/Tables/mortality_maaslin_top_taxa_barplot_source__Tank.csv
3.2.1	Table S3.2.1	03__DiffAbund	mortality_tank_taxon_log2abund_vs_percent	mortality_tank_taxon_log2abund_vs_percent__Tank.csv	3.2.1	Supplementary_Tables__03__DiffAbund__submission__2026-06-26.xlsx	/Sieler2026/Results/03__DiffAbund/Tables/mortality_tank_taxon_log2abund_vs_percent__Tank.csv
3.3.1	Table S3.3.1	03__DiffAbund	mortality_tank_taxon_spearman_vs_percent	mortality_tank_taxon_spearman_vs_percent__Tank.csv	3.3.1	Supplementary_Tables__03__DiffAbund__submission__2026-06-26.xlsx	/Sieler2026/Results/03__DiffAbund/Tables/mortality_tank_taxon_spearman_vs_percent__Tank.csv
3.4.1	Table S3.4.1	03__DiffAbund	significant_taxa_counts_by_exposure_regime	significant_taxa_counts_by_exposure_regime__noTank.csv	3.4.1	Supplementary_Tables__03__DiffAbund__submission__2026-06-26.xlsx	/Sieler2026/Results/03__DiffAbund/Tables/significant_taxa_counts_by_exposure_regime__noTank.csv
3.5.1	Table S3.5.1	03__DiffAbund	significant_taxa_counts_by_stress_history_levels	significant_taxa_counts_by_stress_history_levels__Tank.csv	3.5.1	Supplementary_Tables__03__DiffAbund__submission__2026-06-26.xlsx	/Sieler2026/Results/03__DiffAbund/Tables/significant_taxa_counts_by_stress_history_levels__Tank.csv
3.6.1	Table S3.6.1	03__DiffAbund	significant_taxa_counts_by_stress_history_levels_x_parasite	significant_taxa_counts_by_stress_history_levels_x_parasite__Tank.csv	3.6.1	Supplementary_Tables__03__DiffAbund__submission__2026-06-26.xlsx	/Sieler2026/Results/03__DiffAbund/Tables/significant_taxa_counts_by_stress_history_levels_x_parasite__Tank.csv
3.7.1	Table S3.7.1	03__DiffAbund	top10_significant_taxa_exposure_regimes	top10_significant_taxa_exposure_regimes__TankModel.csv	3.7.1	Supplementary_Tables__03__DiffAbund__submission__2026-06-26.xlsx	/Sieler2026/Results/03__DiffAbund/Tables/top10_significant_taxa_exposure_regimes__TankModel.csv
3.8.1	Table S3.8.1	03__DiffAbund	top10_taxa_associated_with_mortality	top10_taxa_associated_with_mortality__Tank.csv	3.8.1	Supplementary_Tables__03__DiffAbund__submission__2026-06-26.xlsx	/Sieler2026/Results/03__DiffAbund/Tables/top10_taxa_associated_with_mortality__Tank.csv
3.9.1	Table S3.9.1	03__DiffAbund	zzz_maaslin3_significant_results	maaslin_ExposureRegimes_noTank__significant_results.tsv	3.9.1	Supplementary_Tables__03__DiffAbund__submission__2026-06-26.xlsx	/Sieler2026/Results/03__DiffAbund/Stats/maaslin_ExposureRegimes_noTank/significant_results.tsv
3.9.2	Table S3.9.2	03__DiffAbund	zzz_maaslin3_significant_results	maaslin_ExposureRegimes_Tank__significant_results.tsv	3.9.2	Supplementary_Tables__03__DiffAbund__submission__2026-06-26.xlsx	/Sieler2026/Results/03__DiffAbund/Stats/maaslin_ExposureRegimes_Tank/significant_results.tsv
3.9.3	Table S3.9.3	03__DiffAbund	zzz_maaslin3_significant_results	maaslin_Mortality_noTank__significant_results.tsv	3.9.3	Supplementary_Tables__03__DiffAbund__submission__2026-06-26.xlsx	/Sieler2026/Results/03__DiffAbund/Stats/maaslin_Mortality_noTank/significant_results.tsv
3.9.4	Table S3.9.4	03__DiffAbund	zzz_maaslin3_significant_results	maaslin_Mortality_Tank__significant_results.tsv	3.9.4	Supplementary_Tables__03__DiffAbund__submission__2026-06-26.xlsx	/Sieler2026/Results/03__DiffAbund/Stats/maaslin_Mortality_Tank/significant_results.tsv
3.9.5	Table S3.9.5	03__DiffAbund	zzz_maaslin3_significant_results	maaslin_Parasite_noTank__significant_results.tsv	3.9.5	Supplementary_Tables__03__DiffAbund__submission__2026-06-26.xlsx	/Sieler2026/Results/03__DiffAbund/Stats/maaslin_Parasite_noTank/significant_results.tsv
3.9.6	Table S3.9.6	03__DiffAbund	zzz_maaslin3_significant_results	maaslin_Parasite_Tank__significant_results.tsv	3.9.6	Supplementary_Tables__03__DiffAbund__submission__2026-06-26.xlsx	/Sieler2026/Results/03__DiffAbund/Stats/maaslin_Parasite_Tank/significant_results.tsv
3.9.7	Table S3.9.7	03__DiffAbund	zzz_maaslin3_significant_results	maaslin_StressHistory_Tank__significant_results.tsv	3.9.7	Supplementary_Tables__03__DiffAbund__submission__2026-06-26.xlsx	/Sieler2026/Results/03__DiffAbund/Stats/maaslin_StressHistory_Tank/significant_results.tsv
3.9.8	Table S3.9.8	03__DiffAbund	zzz_maaslin3_significant_results	maaslin_StressHistoryFactor_Tank__significant_results.tsv	3.9.8	Supplementary_Tables__03__DiffAbund__submission__2026-06-26.xlsx	/Sieler2026/Results/03__DiffAbund/Stats/maaslin_StressHistoryFactor_Tank/significant_results.tsv
3.9.9	Table S3.9.9	03__DiffAbund	zzz_maaslin3_significant_results	maaslin_StressPath_Tank__significant_results.tsv	3.9.9	Supplementary_Tables__03__DiffAbund__submission__2026-06-26.xlsx	/Sieler2026/Results/03__DiffAbund/Stats/maaslin_StressPath_Tank/significant_results.tsv
3.9.10	Table S3.9.10	03__DiffAbund	zzz_maaslin3_significant_results	maaslin_StressPathFactor_Tank__significant_results.tsv	3.9.10	Supplementary_Tables__03__DiffAbund__submission__2026-06-26.xlsx	/Sieler2026/Results/03__DiffAbund/Stats/maaslin_StressPathFactor_Tank/significant_results.tsv
4.1.1	Table S4.1.1	04__DiffGeneExp	significant_genes_by_history	significant_genes_by_history.csv	4.1.1	Supplementary_Tables__04__DiffGeneExp__submission__2026-06-26.xlsx	/Sieler2026/Results/04__DiffGeneExp/Tables/significant_genes_by_history.csv
4.2.1	Table S4.2.1	04__DiffGeneExp	significant_genes_by_parasite_history	significant_genes_by_parasite_history.csv	4.2.1	Supplementary_Tables__04__DiffGeneExp__submission__2026-06-26.xlsx	/Sieler2026/Results/04__DiffGeneExp/Tables/significant_genes_by_parasite_history.csv
4.3.1	Table S4.3.1	04__DiffGeneExp	significant_genes_by_treatment	significant_genes_by_treatment.csv	4.3.1	Supplementary_Tables__04__DiffGeneExp__submission__2026-06-26.xlsx	/Sieler2026/Results/04__DiffGeneExp/Tables/significant_genes_by_treatment.csv
5.1.1	Table S5.1.1	05__Mort-Inf	deaths_by_exposure_regime	deaths_by_exposure_regime.csv	5.1.1	Supplementary_Tables__05__Mort-Inf__submission__2026-06-26.xlsx	/Sieler2026/Results/05__Mort-Inf/Tables/deaths_by_exposure_regime.csv
5.2.1	Table S5.2.1	05__Mort-Inf	infection_burden_by_exposure_regime_prior_stressor_history	infection_burden_by_exposure_regime_prior_stressor_history.csv	5.2.1	Supplementary_Tables__05__Mort-Inf__submission__2026-06-26.xlsx	/Sieler2026/Results/05__Mort-Inf/Tables/infection_burden_by_exposure_regime_prior_stressor_history.csv
5.3.1	Table S5.3.1	05__Mort-Inf	infection_glmm_history_emmeans_response	infection_glmm_history_emmeans_response.csv	5.3.1	Supplementary_Tables__05__Mort-Inf__submission__2026-06-26.xlsx	/Sieler2026/Results/05__Mort-Inf/Tables/infection_glmm_history_emmeans_response.csv
5.4.1	Table S5.4.1	05__Mort-Inf	infection_glmm_history_pairs_fdr	infection_glmm_history_pairs_fdr.csv	5.4.1	Supplementary_Tables__05__Mort-Inf__submission__2026-06-26.xlsx	/Sieler2026/Results/05__Mort-Inf/Tables/infection_glmm_history_pairs_fdr.csv
5.5.1	Table S5.5.1	05__Mort-Inf	infection_glmm_history_poly_contrast	infection_glmm_history_poly_contrast.csv	5.5.1	Supplementary_Tables__05__Mort-Inf__submission__2026-06-26.xlsx	/Sieler2026/Results/05__Mort-Inf/Tables/infection_glmm_history_poly_contrast.csv
5.6.1	Table S5.6.1	05__Mort-Inf	infection_glmm_treatment_pairs_fdr	infection_glmm_treatment_pairs_fdr.csv	5.6.1	Supplementary_Tables__05__Mort-Inf__submission__2026-06-26.xlsx	/Sieler2026/Results/05__Mort-Inf/Tables/infection_glmm_treatment_pairs_fdr.csv
5.7.1	Table S5.7.1	05__Mort-Inf	infection_prevalence_by_exposure_regime_prior_history	infection_prevalence_by_exposure_regime_prior_history.csv	5.7.1	Supplementary_Tables__05__Mort-Inf__submission__2026-06-26.xlsx	/Sieler2026/Results/05__Mort-Inf/Tables/infection_prevalence_by_exposure_regime_prior_history.csv
5.8.1	Table S5.8.1	05__Mort-Inf	infection_prevalence_by_prior_stressor_history	infection_prevalence_by_prior_stressor_history.csv	5.8.1	Supplementary_Tables__05__Mort-Inf__submission__2026-06-26.xlsx	/Sieler2026/Results/05__Mort-Inf/Tables/infection_prevalence_by_prior_stressor_history.csv
5.9.1	Table S5.9.1	05__Mort-Inf	mortality_glmm_history_emmeans_response	mortality_glmm_history_emmeans_response.csv	5.9.1	Supplementary_Tables__05__Mort-Inf__submission__2026-06-26.xlsx	/Sieler2026/Results/05__Mort-Inf/Tables/mortality_glmm_history_emmeans_response.csv
5.10.1	Table S5.10.1	05__Mort-Inf	mortality_glmm_history_factor_emmeans_response	mortality_glmm_history_factor_emmeans_response.csv	5.10.1	Supplementary_Tables__05__Mort-Inf__submission__2026-06-26.xlsx	/Sieler2026/Results/05__Mort-Inf/Tables/mortality_glmm_history_factor_emmeans_response.csv
5.11.1	Table S5.11.1	05__Mort-Inf	mortality_glmm_history_factor_pairs_fdr	mortality_glmm_history_factor_pairs_fdr.csv	5.11.1	Supplementary_Tables__05__Mort-Inf__submission__2026-06-26.xlsx	/Sieler2026/Results/05__Mort-Inf/Tables/mortality_glmm_history_factor_pairs_fdr.csv
5.12.1	Table S5.12.1	05__Mort-Inf	mortality_glmm_history_pairs_fdr	mortality_glmm_history_pairs_fdr.csv	5.12.1	Supplementary_Tables__05__Mort-Inf__submission__2026-06-26.xlsx	/Sieler2026/Results/05__Mort-Inf/Tables/mortality_glmm_history_pairs_fdr.csv
5.13.1	Table S5.13.1	05__Mort-Inf	mortality_glmm_history_poly_contrast	mortality_glmm_history_poly_contrast.csv	5.13.1	Supplementary_Tables__05__Mort-Inf__submission__2026-06-26.xlsx	/Sieler2026/Results/05__Mort-Inf/Tables/mortality_glmm_history_poly_contrast.csv
5.14.1	Table S5.14.1	05__Mort-Inf	mortality_glmm_joint_tests	mortality_glmm_joint_tests.csv	5.14.1	Supplementary_Tables__05__Mort-Inf__submission__2026-06-26.xlsx	/Sieler2026/Results/05__Mort-Inf/Tables/mortality_glmm_joint_tests.csv
5.15.1	Table S5.15.1	05__Mort-Inf	mortality_glmm_joint_tests_factor	mortality_glmm_joint_tests_factor.csv	5.15.1	Supplementary_Tables__05__Mort-Inf__submission__2026-06-26.xlsx	/Sieler2026/Results/05__Mort-Inf/Tables/mortality_glmm_joint_tests_factor.csv
5.16.1	Table S5.16.1	05__Mort-Inf	mortality_percent_by_exposure_regime	mortality_percent_by_exposure_regime.csv	5.16.1	Supplementary_Tables__05__Mort-Inf__submission__2026-06-26.xlsx	/Sieler2026/Results/05__Mort-Inf/Tables/mortality_percent_by_exposure_regime.csv
5.17.1	Table S5.17.1	05__Mort-Inf	mortality_percent_by_exposure_regime_prior_history	mortality_percent_by_exposure_regime_prior_history.csv	5.17.1	Supplementary_Tables__05__Mort-Inf__submission__2026-06-26.xlsx	/Sieler2026/Results/05__Mort-Inf/Tables/mortality_percent_by_exposure_regime_prior_history.csv
5.18.1	Table S5.18.1	05__Mort-Inf	mortality_summary_by_exposure_regime	mortality_summary_by_exposure_regime.csv	5.18.1	Supplementary_Tables__05__Mort-Inf__submission__2026-06-26.xlsx	/Sieler2026/Results/05__Mort-Inf/Tables/mortality_summary_by_exposure_regime.csv
6.1.1	Table S6.1.1	06__Taxon-DEG-Mort	combined_sig_partial_correlations	combined_sig_partial_correlations.csv	6.1.1	Supplementary_Tables__06__Taxon-DEG-Mort__submission__2026-06-26.xlsx	/Sieler2026/Results/06__Taxon-DEG-Mort/Tables/combined_sig_partial_correlations.csv
6.2.1	Table S6.2.1	06__Taxon-DEG-Mort	combined_sig_spearman_correlations	combined_sig_spearman_correlations.csv	6.2.1	Supplementary_Tables__06__Taxon-DEG-Mort__submission__2026-06-26.xlsx	/Sieler2026/Results/06__Taxon-DEG-Mort/Tables/combined_sig_spearman_correlations.csv
6.3.1	Table S6.3.1	06__Taxon-DEG-Mort	focal_four_gene_sets_venn_long	focal_four_gene_sets_venn_long.csv	6.3.1	Supplementary_Tables__06__Taxon-DEG-Mort__submission__2026-06-26.xlsx	/Sieler2026/Results/06__Taxon-DEG-Mort/Tables/focal_four_gene_sets_venn_long.csv
6.4.1	Table S6.4.1	06__Taxon-DEG-Mort	focal_four_venn_gene_overlap_summary	focal_four_venn_gene_overlap_summary.csv	6.4.1	Supplementary_Tables__06__Taxon-DEG-Mort__submission__2026-06-26.xlsx	/Sieler2026/Results/06__Taxon-DEG-Mort/Tables/focal_four_venn_gene_overlap_summary.csv
6.5.1	Table S6.5.1	06__Taxon-DEG-Mort	partial_correlation_edges	partial_correlation_edges__cetobacterium.csv	6.5.1	Supplementary_Tables__06__Taxon-DEG-Mort__submission__2026-06-26.xlsx	/Sieler2026/Results/06__Taxon-DEG-Mort/Tables/partial_correlation_edges__cetobacterium.csv
6.5.2	Table S6.5.2	06__Taxon-DEG-Mort	partial_correlation_edges	partial_correlation_edges__culicoidibacter.csv	6.5.2	Supplementary_Tables__06__Taxon-DEG-Mort__submission__2026-06-26.xlsx	/Sieler2026/Results/06__Taxon-DEG-Mort/Tables/partial_correlation_edges__culicoidibacter.csv
6.5.3	Table S6.5.3	06__Taxon-DEG-Mort	partial_correlation_edges	partial_correlation_edges__flavobacterium.csv	6.5.3	Supplementary_Tables__06__Taxon-DEG-Mort__submission__2026-06-26.xlsx	/Sieler2026/Results/06__Taxon-DEG-Mort/Tables/partial_correlation_edges__flavobacterium.csv
6.5.4	Table S6.5.4	06__Taxon-DEG-Mort	partial_correlation_edges	partial_correlation_edges__shewanella.csv	6.5.4	Supplementary_Tables__06__Taxon-DEG-Mort__submission__2026-06-26.xlsx	/Sieler2026/Results/06__Taxon-DEG-Mort/Tables/partial_correlation_edges__shewanella.csv
6.6.1	Table S6.6.1	06__Taxon-DEG-Mort	per_taxon_partial_correlation_summary	per_taxon_partial_correlation_summary.csv	6.6.1	Supplementary_Tables__06__Taxon-DEG-Mort__submission__2026-06-26.xlsx	/Sieler2026/Results/06__Taxon-DEG-Mort/Tables/per_taxon_partial_correlation_summary.csv
7.1.1	Table S7.1.1	07__FunctionalAnno	cetobacterium_by_comparison	cetobacterium_by_comparison.csv	7.1.1	Supplementary_Tables__07__FunctionalAnno__submission__2026-06-26.xlsx	/Sieler2026/Results/07__FunctionalAnno/Tables/cetobacterium_by_comparison.csv
7.2.1	Table S7.2.1	07__FunctionalAnno	cetobacterium_partial_correlation_edges	cetobacterium_partial_correlation_edges.csv	7.2.1	Supplementary_Tables__07__FunctionalAnno__submission__2026-06-26.xlsx	/Sieler2026/Results/07__FunctionalAnno/Tables/cetobacterium_partial_correlation_edges.csv
7.3.1	Table S7.3.1	07__FunctionalAnno	culicoidibacter_by_comparison	culicoidibacter_by_comparison.csv	7.3.1	Supplementary_Tables__07__FunctionalAnno__submission__2026-06-26.xlsx	/Sieler2026/Results/07__FunctionalAnno/Tables/culicoidibacter_by_comparison.csv
7.4.1	Table S7.4.1	07__FunctionalAnno	culicoidibacter_partial_correlation_edges	culicoidibacter_partial_correlation_edges.csv	7.4.1	Supplementary_Tables__07__FunctionalAnno__submission__2026-06-26.xlsx	/Sieler2026/Results/07__FunctionalAnno/Tables/culicoidibacter_partial_correlation_edges.csv
7.5.1	Table S7.5.1	07__FunctionalAnno	flavobacterium_by_comparison	flavobacterium_by_comparison.csv	7.5.1	Supplementary_Tables__07__FunctionalAnno__submission__2026-06-26.xlsx	/Sieler2026/Results/07__FunctionalAnno/Tables/flavobacterium_by_comparison.csv
7.6.1	Table S7.6.1	07__FunctionalAnno	flavobacterium_partial_correlation_edges	flavobacterium_partial_correlation_edges.csv	7.6.1	Supplementary_Tables__07__FunctionalAnno__submission__2026-06-26.xlsx	/Sieler2026/Results/07__FunctionalAnno/Tables/flavobacterium_partial_correlation_edges.csv
7.7.1	Table S7.7.1	07__FunctionalAnno	gene_counts_by_taxa_top10	gene_counts_by_taxa_top10.csv	7.7.1	Supplementary_Tables__07__FunctionalAnno__submission__2026-06-26.xlsx	/Sieler2026/Results/07__FunctionalAnno/Tables/gene_counts_by_taxa_top10.csv
7.8.1	Table S7.8.1	07__FunctionalAnno	gene_mapping_cetobacterium	gene_mapping_cetobacterium.csv	7.8.1	Supplementary_Tables__07__FunctionalAnno__submission__2026-06-26.xlsx	/Sieler2026/Results/07__FunctionalAnno/Tables/gene_mapping_cetobacterium.csv
7.9.1	Table S7.9.1	07__FunctionalAnno	gene_mapping_culicoidibacter	gene_mapping_culicoidibacter.csv	7.9.1	Supplementary_Tables__07__FunctionalAnno__submission__2026-06-26.xlsx	/Sieler2026/Results/07__FunctionalAnno/Tables/gene_mapping_culicoidibacter.csv
7.10.1	Table S7.10.1	07__FunctionalAnno	gene_mapping_flavobacterium	gene_mapping_flavobacterium.csv	7.10.1	Supplementary_Tables__07__FunctionalAnno__submission__2026-06-26.xlsx	/Sieler2026/Results/07__FunctionalAnno/Tables/gene_mapping_flavobacterium.csv
7.11.1	Table S7.11.1	07__FunctionalAnno	gene_mapping_shewanella	gene_mapping_shewanella.csv	7.11.1	Supplementary_Tables__07__FunctionalAnno__submission__2026-06-26.xlsx	/Sieler2026/Results/07__FunctionalAnno/Tables/gene_mapping_shewanella.csv
7.12.1	Table S7.12.1	07__FunctionalAnno	gene_mapping_top10_taxa	gene_mapping_top10_taxa.csv	7.12.1	Supplementary_Tables__07__FunctionalAnno__submission__2026-06-26.xlsx	/Sieler2026/Results/07__FunctionalAnno/Tables/gene_mapping_top10_taxa.csv
7.13.1	Table S7.13.1	07__FunctionalAnno	genes_for_top10_taxa_edges	genes_for_top10_taxa_edges.csv	7.13.1	Supplementary_Tables__07__FunctionalAnno__submission__2026-06-26.xlsx	/Sieler2026/Results/07__FunctionalAnno/Tables/genes_for_top10_taxa_edges.csv
7.14.1	Table S7.14.1	07__FunctionalAnno	go_bp_cetobacterium	go_bp_cetobacterium.csv	7.14.1	Supplementary_Tables__07__FunctionalAnno__submission__2026-06-26.xlsx	/Sieler2026/Results/07__FunctionalAnno/Tables/go_bp_cetobacterium.csv
7.15.1	Table S7.15.1	07__FunctionalAnno	go_bp_culicoidibacter	go_bp_culicoidibacter.csv	7.15.1	Supplementary_Tables__07__FunctionalAnno__submission__2026-06-26.xlsx	/Sieler2026/Results/07__FunctionalAnno/Tables/go_bp_culicoidibacter.csv
7.16.1	Table S7.16.1	07__FunctionalAnno	go_bp_flavobacterium	go_bp_flavobacterium.csv	7.16.1	Supplementary_Tables__07__FunctionalAnno__submission__2026-06-26.xlsx	/Sieler2026/Results/07__FunctionalAnno/Tables/go_bp_flavobacterium.csv
7.17.1	Table S7.17.1	07__FunctionalAnno	go_bp_focal_four_combined_source	go_bp_focal_four_combined_source.csv	7.17.1	Supplementary_Tables__07__FunctionalAnno__submission__2026-06-26.xlsx	/Sieler2026/Results/07__FunctionalAnno/Tables/go_bp_focal_four_combined_source.csv
7.18.1	Table S7.18.1	07__FunctionalAnno	go_bp_focal_four_term_by_taxon_wide	go_bp_focal_four_term_by_taxon_wide.csv	7.18.1	Supplementary_Tables__07__FunctionalAnno__submission__2026-06-26.xlsx	/Sieler2026/Results/07__FunctionalAnno/Tables/go_bp_focal_four_term_by_taxon_wide.csv
7.19.1	Table S7.19.1	07__FunctionalAnno	go_bp_shewanella	go_bp_shewanella.csv	7.19.1	Supplementary_Tables__07__FunctionalAnno__submission__2026-06-26.xlsx	/Sieler2026/Results/07__FunctionalAnno/Tables/go_bp_shewanella.csv
7.20.1	Table S7.20.1	07__FunctionalAnno	go_bp_top10_taxa	go_bp_top10_taxa.csv	7.20.1	Supplementary_Tables__07__FunctionalAnno__submission__2026-06-26.xlsx	/Sieler2026/Results/07__FunctionalAnno/Tables/go_bp_top10_taxa.csv
7.21.1	Table S7.21.1	07__FunctionalAnno	go_cc_cetobacterium	go_cc_cetobacterium.csv	7.21.1	Supplementary_Tables__07__FunctionalAnno__submission__2026-06-26.xlsx	/Sieler2026/Results/07__FunctionalAnno/Tables/go_cc_cetobacterium.csv
7.22.1	Table S7.22.1	07__FunctionalAnno	go_cc_culicoidibacter	go_cc_culicoidibacter.csv	7.22.1	Supplementary_Tables__07__FunctionalAnno__submission__2026-06-26.xlsx	/Sieler2026/Results/07__FunctionalAnno/Tables/go_cc_culicoidibacter.csv
7.23.1	Table S7.23.1	07__FunctionalAnno	go_cc_flavobacterium	go_cc_flavobacterium.csv	7.23.1	Supplementary_Tables__07__FunctionalAnno__submission__2026-06-26.xlsx	/Sieler2026/Results/07__FunctionalAnno/Tables/go_cc_flavobacterium.csv
7.24.1	Table S7.24.1	07__FunctionalAnno	go_cc_focal_four_combined_source	go_cc_focal_four_combined_source.csv	7.24.1	Supplementary_Tables__07__FunctionalAnno__submission__2026-06-26.xlsx	/Sieler2026/Results/07__FunctionalAnno/Tables/go_cc_focal_four_combined_source.csv
7.25.1	Table S7.25.1	07__FunctionalAnno	go_cc_focal_four_term_by_taxon_wide	go_cc_focal_four_term_by_taxon_wide.csv	7.25.1	Supplementary_Tables__07__FunctionalAnno__submission__2026-06-26.xlsx	/Sieler2026/Results/07__FunctionalAnno/Tables/go_cc_focal_four_term_by_taxon_wide.csv
7.26.1	Table S7.26.1	07__FunctionalAnno	go_cc_shewanella	go_cc_shewanella.csv	7.26.1	Supplementary_Tables__07__FunctionalAnno__submission__2026-06-26.xlsx	/Sieler2026/Results/07__FunctionalAnno/Tables/go_cc_shewanella.csv
7.27.1	Table S7.27.1	07__FunctionalAnno	go_cc_top10_taxa	go_cc_top10_taxa.csv	7.27.1	Supplementary_Tables__07__FunctionalAnno__submission__2026-06-26.xlsx	/Sieler2026/Results/07__FunctionalAnno/Tables/go_cc_top10_taxa.csv
7.28.1	Table S7.28.1	07__FunctionalAnno	go_mf_cetobacterium	go_mf_cetobacterium.csv	7.28.1	Supplementary_Tables__07__FunctionalAnno__submission__2026-06-26.xlsx	/Sieler2026/Results/07__FunctionalAnno/Tables/go_mf_cetobacterium.csv
7.29.1	Table S7.29.1	07__FunctionalAnno	go_mf_culicoidibacter	go_mf_culicoidibacter.csv	7.29.1	Supplementary_Tables__07__FunctionalAnno__submission__2026-06-26.xlsx	/Sieler2026/Results/07__FunctionalAnno/Tables/go_mf_culicoidibacter.csv
7.30.1	Table S7.30.1	07__FunctionalAnno	go_mf_flavobacterium	go_mf_flavobacterium.csv	7.30.1	Supplementary_Tables__07__FunctionalAnno__submission__2026-06-26.xlsx	/Sieler2026/Results/07__FunctionalAnno/Tables/go_mf_flavobacterium.csv
7.31.1	Table S7.31.1	07__FunctionalAnno	go_mf_focal_four_combined_source	go_mf_focal_four_combined_source.csv	7.31.1	Supplementary_Tables__07__FunctionalAnno__submission__2026-06-26.xlsx	/Sieler2026/Results/07__FunctionalAnno/Tables/go_mf_focal_four_combined_source.csv
7.32.1	Table S7.32.1	07__FunctionalAnno	go_mf_focal_four_term_by_taxon_wide	go_mf_focal_four_term_by_taxon_wide.csv	7.32.1	Supplementary_Tables__07__FunctionalAnno__submission__2026-06-26.xlsx	/Sieler2026/Results/07__FunctionalAnno/Tables/go_mf_focal_four_term_by_taxon_wide.csv
7.33.1	Table S7.33.1	07__FunctionalAnno	go_mf_shewanella	go_mf_shewanella.csv	7.33.1	Supplementary_Tables__07__FunctionalAnno__submission__2026-06-26.xlsx	/Sieler2026/Results/07__FunctionalAnno/Tables/go_mf_shewanella.csv
7.34.1	Table S7.34.1	07__FunctionalAnno	go_mf_top10_taxa	go_mf_top10_taxa.csv	7.34.1	Supplementary_Tables__07__FunctionalAnno__submission__2026-06-26.xlsx	/Sieler2026/Results/07__FunctionalAnno/Tables/go_mf_top10_taxa.csv
7.35.1	Table S7.35.1	07__FunctionalAnno	kegg_cetobacterium	kegg_cetobacterium.csv	7.35.1	Supplementary_Tables__07__FunctionalAnno__submission__2026-06-26.xlsx	/Sieler2026/Results/07__FunctionalAnno/Tables/kegg_cetobacterium.csv
7.36.1	Table S7.36.1	07__FunctionalAnno	kegg_culicoidibacter	kegg_culicoidibacter.csv	7.36.1	Supplementary_Tables__07__FunctionalAnno__submission__2026-06-26.xlsx	/Sieler2026/Results/07__FunctionalAnno/Tables/kegg_culicoidibacter.csv
7.37.1	Table S7.37.1	07__FunctionalAnno	kegg_flavobacterium	kegg_flavobacterium.csv	7.37.1	Supplementary_Tables__07__FunctionalAnno__submission__2026-06-26.xlsx	/Sieler2026/Results/07__FunctionalAnno/Tables/kegg_flavobacterium.csv
7.38.1	Table S7.38.1	07__FunctionalAnno	kegg_focal_four_combined_source	kegg_focal_four_combined_source.csv	7.38.1	Supplementary_Tables__07__FunctionalAnno__submission__2026-06-26.xlsx	/Sieler2026/Results/07__FunctionalAnno/Tables/kegg_focal_four_combined_source.csv
7.39.1	Table S7.39.1	07__FunctionalAnno	kegg_focal_four_term_by_taxon_wide	kegg_focal_four_term_by_taxon_wide.csv	7.39.1	Supplementary_Tables__07__FunctionalAnno__submission__2026-06-26.xlsx	/Sieler2026/Results/07__FunctionalAnno/Tables/kegg_focal_four_term_by_taxon_wide.csv
7.40.1	Table S7.40.1	07__FunctionalAnno	kegg_shewanella	kegg_shewanella.csv	7.40.1	Supplementary_Tables__07__FunctionalAnno__submission__2026-06-26.xlsx	/Sieler2026/Results/07__FunctionalAnno/Tables/kegg_shewanella.csv
7.41.1	Table S7.41.1	07__FunctionalAnno	kegg_top10_taxa	kegg_top10_taxa.csv	7.41.1	Supplementary_Tables__07__FunctionalAnno__submission__2026-06-26.xlsx	/Sieler2026/Results/07__FunctionalAnno/Tables/kegg_top10_taxa.csv
7.42.1	Table S7.42.1	07__FunctionalAnno	shewanella_by_comparison	shewanella_by_comparison.csv	7.42.1	Supplementary_Tables__07__FunctionalAnno__submission__2026-06-26.xlsx	/Sieler2026/Results/07__FunctionalAnno/Tables/shewanella_by_comparison.csv
7.43.1	Table S7.43.1	07__FunctionalAnno	shewanella_partial_correlation_edges	shewanella_partial_correlation_edges.csv	7.43.1	Supplementary_Tables__07__FunctionalAnno__submission__2026-06-26.xlsx	/Sieler2026/Results/07__FunctionalAnno/Tables/shewanella_partial_correlation_edges.csv
7.44.1	Table S7.44.1	07__FunctionalAnno	top_10_taxa_summary_for_anno	top_10_taxa_summary_for_anno.csv	7.44.1	Supplementary_Tables__07__FunctionalAnno__submission__2026-06-26.xlsx	/Sieler2026/Results/07__FunctionalAnno/Tables/top_10_taxa_summary_for_anno.csv
8.1.1	Table S8.1.1	08__NeutralModel	bootstrap_quantiles__Time60	bootstrap_quantiles__Time60__ASV.csv	8.1.1	Supplementary_Tables__08__NeutralModel__submission__2026-06-26.xlsx	/Sieler2026/Results/08__NeutralModel/Tables/bootstrap_quantiles__Time60__ASV.csv
8.1.2	Table S8.1.2	08__NeutralModel	bootstrap_quantiles__Time60	bootstrap_quantiles__Time60__Genus.csv	8.1.2	Supplementary_Tables__08__NeutralModel__submission__2026-06-26.xlsx	/Sieler2026/Results/08__NeutralModel/Tables/bootstrap_quantiles__Time60__Genus.csv
8.2.1	Table S8.2.1	08__NeutralModel	culicoidibacter_taxa__Time60	culicoidibacter_taxa__Time60__ASV.csv	8.2.1	Supplementary_Tables__08__NeutralModel__submission__2026-06-26.xlsx	/Sieler2026/Results/08__NeutralModel/Tables/culicoidibacter_taxa__Time60__ASV.csv
8.2.2	Table S8.2.2	08__NeutralModel	culicoidibacter_taxa__Time60	culicoidibacter_taxa__Time60__Genus.csv	8.2.2	Supplementary_Tables__08__NeutralModel__submission__2026-06-26.xlsx	/Sieler2026/Results/08__NeutralModel/Tables/culicoidibacter_taxa__Time60__Genus.csv
8.3.1	Table S8.3.1	08__NeutralModel	culicoidibacter_three_way_props	culicoidibacter_three_way_props__Time60.csv	8.3.1	Supplementary_Tables__08__NeutralModel__submission__2026-06-26.xlsx	/Sieler2026/Results/08__NeutralModel/Tables/culicoidibacter_three_way_props__Time60.csv
8.4.1	Table S8.4.1	08__NeutralModel	culicoidibacter_two_asv_pair_props	culicoidibacter_two_asv_pair_props__Time60.csv	8.4.1	Supplementary_Tables__08__NeutralModel__submission__2026-06-26.xlsx	/Sieler2026/Results/08__NeutralModel/Tables/culicoidibacter_two_asv_pair_props__Time60.csv
8.5.1	Table S8.5.1	08__NeutralModel	fit_stats__Time60	fit_stats__Time60__ASV.csv	8.5.1	Supplementary_Tables__08__NeutralModel__submission__2026-06-26.xlsx	/Sieler2026/Results/08__NeutralModel/Tables/fit_stats__Time60__ASV.csv
8.5.2	Table S8.5.2	08__NeutralModel	fit_stats__Time60	fit_stats__Time60__Genus.csv	8.5.2	Supplementary_Tables__08__NeutralModel__submission__2026-06-26.xlsx	/Sieler2026/Results/08__NeutralModel/Tables/fit_stats__Time60__Genus.csv
8.6.1	Table S8.6.1	08__NeutralModel	focal_taxa__cetobacterium__Time60	focal_taxa__cetobacterium__Time60__ASV.csv	8.6.1	Supplementary_Tables__08__NeutralModel__submission__2026-06-26.xlsx	/Sieler2026/Results/08__NeutralModel/Tables/focal_taxa__cetobacterium__Time60__ASV.csv
8.6.2	Table S8.6.2	08__NeutralModel	focal_taxa__cetobacterium__Time60	focal_taxa__cetobacterium__Time60__Genus.csv	8.6.2	Supplementary_Tables__08__NeutralModel__submission__2026-06-26.xlsx	/Sieler2026/Results/08__NeutralModel/Tables/focal_taxa__cetobacterium__Time60__Genus.csv
8.7.1	Table S8.7.1	08__NeutralModel	focal_taxa__culicoidibacter__Time60	focal_taxa__culicoidibacter__Time60__ASV.csv	8.7.1	Supplementary_Tables__08__NeutralModel__submission__2026-06-26.xlsx	/Sieler2026/Results/08__NeutralModel/Tables/focal_taxa__culicoidibacter__Time60__ASV.csv
8.7.2	Table S8.7.2	08__NeutralModel	focal_taxa__culicoidibacter__Time60	focal_taxa__culicoidibacter__Time60__Genus.csv	8.7.2	Supplementary_Tables__08__NeutralModel__submission__2026-06-26.xlsx	/Sieler2026/Results/08__NeutralModel/Tables/focal_taxa__culicoidibacter__Time60__Genus.csv
8.8.1	Table S8.8.1	08__NeutralModel	focal_taxa__flavobacterium__Time60	focal_taxa__flavobacterium__Time60__ASV.csv	8.8.1	Supplementary_Tables__08__NeutralModel__submission__2026-06-26.xlsx	/Sieler2026/Results/08__NeutralModel/Tables/focal_taxa__flavobacterium__Time60__ASV.csv
8.8.2	Table S8.8.2	08__NeutralModel	focal_taxa__flavobacterium__Time60	focal_taxa__flavobacterium__Time60__Genus.csv	8.8.2	Supplementary_Tables__08__NeutralModel__submission__2026-06-26.xlsx	/Sieler2026/Results/08__NeutralModel/Tables/focal_taxa__flavobacterium__Time60__Genus.csv
8.9.1	Table S8.9.1	08__NeutralModel	focal_taxa__shewanella__Time60	focal_taxa__shewanella__Time60__ASV.csv	8.9.1	Supplementary_Tables__08__NeutralModel__submission__2026-06-26.xlsx	/Sieler2026/Results/08__NeutralModel/Tables/focal_taxa__shewanella__Time60__ASV.csv
8.9.2	Table S8.9.2	08__NeutralModel	focal_taxa__shewanella__Time60	focal_taxa__shewanella__Time60__Genus.csv	8.9.2	Supplementary_Tables__08__NeutralModel__submission__2026-06-26.xlsx	/Sieler2026/Results/08__NeutralModel/Tables/focal_taxa__shewanella__Time60__Genus.csv
8.10.1	Table S8.10.1	08__NeutralModel	neutral_partition__by_history__read_mean_prop__Time60	neutral_partition__by_history__read_mean_prop__Time60__ASV.csv	8.10.1	Supplementary_Tables__08__NeutralModel__submission__2026-06-26.xlsx	/Sieler2026/Results/08__NeutralModel/Tables/neutral_partition__by_history__read_mean_prop__Time60__ASV.csv
8.11.1	Table S8.11.1	08__NeutralModel	neutral_partition__by_history__taxon_counts__Time60	neutral_partition__by_history__taxon_counts__Time60__ASV.csv	8.11.1	Supplementary_Tables__08__NeutralModel__submission__2026-06-26.xlsx	/Sieler2026/Results/08__NeutralModel/Tables/neutral_partition__by_history__taxon_counts__Time60__ASV.csv
8.12.1	Table S8.12.1	08__NeutralModel	neutral_partition__by_regime__read_mean_prop__Time60	neutral_partition__by_regime__read_mean_prop__Time60__ASV.csv	8.12.1	Supplementary_Tables__08__NeutralModel__submission__2026-06-26.xlsx	/Sieler2026/Results/08__NeutralModel/Tables/neutral_partition__by_regime__read_mean_prop__Time60__ASV.csv
8.13.1	Table S8.13.1	08__NeutralModel	neutral_partition__by_regime__read_pooled__Time60	neutral_partition__by_regime__read_pooled__Time60__ASV.csv	8.13.1	Supplementary_Tables__08__NeutralModel__submission__2026-06-26.xlsx	/Sieler2026/Results/08__NeutralModel/Tables/neutral_partition__by_regime__read_pooled__Time60__ASV.csv
8.14.1	Table S8.14.1	08__NeutralModel	neutral_partition__by_regime__taxon_counts__Time60	neutral_partition__by_regime__taxon_counts__Time60__ASV.csv	8.14.1	Supplementary_Tables__08__NeutralModel__submission__2026-06-26.xlsx	/Sieler2026/Results/08__NeutralModel/Tables/neutral_partition__by_regime__taxon_counts__Time60__ASV.csv
8.15.1	Table S8.15.1	08__NeutralModel	partition_counts__Time60	partition_counts__Time60__ASV.csv	8.15.1	Supplementary_Tables__08__NeutralModel__submission__2026-06-26.xlsx	/Sieler2026/Results/08__NeutralModel/Tables/partition_counts__Time60__ASV.csv
8.15.2	Table S8.15.2	08__NeutralModel	partition_counts__Time60	partition_counts__Time60__Genus.csv	8.15.2	Supplementary_Tables__08__NeutralModel__submission__2026-06-26.xlsx	/Sieler2026/Results/08__NeutralModel/Tables/partition_counts__Time60__Genus.csv
8.16.1	Table S8.16.1	08__NeutralModel	predictions_per_taxon__Time60	predictions_per_taxon__Time60__ASV.csv	8.16.1	Supplementary_Tables__08__NeutralModel__submission__2026-06-26.xlsx	/Sieler2026/Results/08__NeutralModel/Tables/predictions_per_taxon__Time60__ASV.csv
8.16.2	Table S8.16.2	08__NeutralModel	predictions_per_taxon__Time60	predictions_per_taxon__Time60__Genus.csv	8.16.2	Supplementary_Tables__08__NeutralModel__submission__2026-06-26.xlsx	/Sieler2026/Results/08__NeutralModel/Tables/predictions_per_taxon__Time60__Genus.csv
