## Supplementary Figures for "Historical contingency shapes zebrafish host-microbiome responses to a subsequent biotic challenge": Supplementary_Figures__01__Diversity__submission__2026-06-26__manifest.csv

figure_path	basename	fig_stem	group	module_index	group_index	order_within_group	within_group_idx	supp_id	citation_figure	pdf_start_page	pdf_n_pages	resolved_ext	caption
/Sieler2026/Results/01__Diversity/Figures/alpha_factorial_ATP_richness.pdf	alpha_factorial_ATP_richness	alpha_factorial_ATP_richness	alpha_factorial_ATP_terms	1	1	NA	1	1.1.1	Figure S1.1.1	2	1	pdf	NA
/Sieler2026/Results/01__Diversity/Figures/alpha_factorial_ATP_shannon.pdf	alpha_factorial_ATP_shannon	alpha_factorial_ATP_shannon	alpha_factorial_ATP_terms	1	1	NA	2	1.1.2	Figure S1.1.2	3	1	pdf	NA
/Sieler2026/Results/01__Diversity/Figures/alpha_factorial_ATP_simpson.pdf	alpha_factorial_ATP_simpson	alpha_factorial_ATP_simpson	alpha_factorial_ATP_terms	1	1	NA	3	1.1.3	Figure S1.1.3	4	1	pdf	NA
/Sieler2026/Results/01__Diversity/Figures/observed_diversity_trend_quasirandom.pdf	observed_diversity_trend_quasirandom	observed_diversity_trend_quasirandom	observed_diversity_trend_quasirandom	1	6	NA	1	1.6.1	Figure S1.6.1	5	1	pdf	NA
/Sieler2026/Results/01__Diversity/Figures/richness_parasite_within_history.pdf	richness_parasite_within_history	richness_parasite_within_history	richness_parasite_within_history	1	7	NA	1	1.7.1	Figure S1.7.1	6	1	pdf	NA
/Sieler2026/Results/01__Diversity/Figures/shannon_diversity_trend_quasirandom.pdf	shannon_diversity_trend_quasirandom	shannon_diversity_trend_quasirandom	shannon_diversity_trend_quasirandom	1	8	NA	1	1.8.1	Figure S1.8.1	7	1	pdf	NA
/Sieler2026/Results/01__Diversity/Figures/shannon_parasite_within_history.pdf	shannon_parasite_within_history	shannon_parasite_within_history	shannon_parasite_within_history	1	9	NA	1	1.9.1	Figure S1.9.1	8	1	pdf	NA
/Sieler2026/Results/01__Diversity/Figures/simpson_diversity_trend_quasirandom.pdf	simpson_diversity_trend_quasirandom	simpson_diversity_trend_quasirandom	simpson_diversity_trend_quasirandom	1	10	NA	1	1.10.1	Figure S1.10.1	9	1	pdf	NA
/Sieler2026/Results/01__Diversity/Figures/simpson_parasite_within_history.pdf	simpson_parasite_within_history	simpson_parasite_within_history	simpson_parasite_within_history	1	11	NA	1	1.11.1	Figure S1.11.1	10	1	pdf	NA
