## Supplementary Figures for "Historical contingency shapes zebrafish host-microbiome responses to a subsequent biotic challenge": Supplementary_Figures__02__Composition__submission__2026-06-26__manifest.csv

figure_path	basename	fig_stem	group	module_index	group_index	order_within_group	within_group_idx	supp_id	citation_figure	pdf_start_page	pdf_n_pages	resolved_ext	caption
/Sieler2026/Results/02__Composition/Figures/betadisper_bray_stress_history.pdf	betadisper_bray_stress_history	betadisper_bray_stress_history	betadisper_anova_parasite_within_history	2	2	NA	1	2.2.1	Figure S2.2.1	2	1	pdf	NA
/Sieler2026/Results/02__Composition/Figures/betadisper_bray_stress_history_parasite.pdf	betadisper_bray_stress_history_parasite	betadisper_bray_stress_history_parasite	betadisper_anova_parasite_within_history	2	2	NA	2	2.2.2	Figure S2.2.2	3	1	pdf	NA
/Sieler2026/Results/02__Composition/Figures/betadisper_canberra_stress_history.pdf	betadisper_canberra_stress_history	betadisper_canberra_stress_history	betadisper_anova_parasite_within_history	2	2	NA	3	2.2.3	Figure S2.2.3	4	1	pdf	NA
/Sieler2026/Results/02__Composition/Figures/betadisper_canberra_stress_history_parasite.pdf	betadisper_canberra_stress_history_parasite	betadisper_canberra_stress_history_parasite	betadisper_anova_parasite_within_history	2	2	NA	4	2.2.4	Figure S2.2.4	5	1	pdf	NA
/Sieler2026/Results/02__Composition/Figures/betadisper_bray_factorial_ATP.pdf	betadisper_bray_factorial_ATP	betadisper_bray_factorial_ATP	betadisper_anova_parasite_within_history	2	2	NA	5	2.2.5	Figure S2.2.5	6	1	pdf	NA
/Sieler2026/Results/02__Composition/Figures/betadisper_canberra_factorial_ATP.pdf	betadisper_canberra_factorial_ATP	betadisper_canberra_factorial_ATP	betadisper_anova_parasite_within_history	2	2	NA	6	2.2.6	Figure S2.2.6	7	1	pdf	NA
/Sieler2026/Results/02__Composition/Figures/genus_relative_abundance_by_treatment.pdf	genus_relative_abundance_by_treatment	genus_relative_abundance_by_treatment	genus_mean_relative_abundance_global	2	5	NA	1	2.5.1	Figure S2.5.1	8	1	pdf	NA
/Sieler2026/Results/02__Composition/Figures/pcoa_bray_factorial_ATP.pdf	pcoa_bray_factorial_ATP	pcoa_bray_factorial_ATP	pcoa_bray_factorial_ATP	2	10	NA	1	2.10.1	Figure S2.10.1	9	1	pdf	NA
/Sieler2026/Results/02__Composition/Figures/pcoa_bray_parasite_faceted_by_history.pdf	pcoa_bray_parasite_faceted_by_history	pcoa_bray_parasite_faceted_by_history	pcoa_bray_parasite_faceted_by_history	2	11	NA	1	2.11.1	Figure S2.11.1	10	1	pdf	NA
/Sieler2026/Results/02__Composition/Figures/pcoa_bray_parasite_faceted_by_history_regime_points.pdf	pcoa_bray_parasite_faceted_by_history_regime_points	pcoa_bray_parasite_faceted_by_history_regime_points	pcoa_bray_parasite_faceted_by_history_regime_points	2	12	NA	1	2.12.1	Figure S2.12.1	11	1	pdf	NA
/Sieler2026/Results/02__Composition/Figures/pcoa_bray_stress_history.pdf	pcoa_bray_stress_history	pcoa_bray_stress_history	pcoa_bray_stress_history	2	13	NA	1	2.13.1	Figure S2.13.1	12	1	pdf	NA
/Sieler2026/Results/02__Composition/Figures/pcoa_bray_stress_history_parasite.pdf	pcoa_bray_stress_history_parasite	pcoa_bray_stress_history_parasite	pcoa_bray_stress_history_parasite	2	14	NA	1	2.14.1	Figure S2.14.1	13	1	pdf	NA
/Sieler2026/Results/02__Composition/Figures/pcoa_canberra_factorial_ATP.pdf	pcoa_canberra_factorial_ATP	pcoa_canberra_factorial_ATP	pcoa_canberra_factorial_ATP	2	15	NA	1	2.15.1	Figure S2.15.1	14	1	pdf	NA
/Sieler2026/Results/02__Composition/Figures/pcoa_canberra_parasite_faceted_by_history.pdf	pcoa_canberra_parasite_faceted_by_history	pcoa_canberra_parasite_faceted_by_history	pcoa_canberra_parasite_faceted_by_history	2	16	NA	1	2.16.1	Figure S2.16.1	15	1	pdf	NA
/Sieler2026/Results/02__Composition/Figures/pcoa_canberra_parasite_faceted_by_history_regime_points.pdf	pcoa_canberra_parasite_faceted_by_history_regime_points	pcoa_canberra_parasite_faceted_by_history_regime_points	pcoa_canberra_parasite_faceted_by_history_regime_points	2	17	NA	1	2.17.1	Figure S2.17.1	16	1	pdf	NA
/Sieler2026/Results/02__Composition/Figures/pcoa_canberra_stress_history.pdf	pcoa_canberra_stress_history	pcoa_canberra_stress_history	pcoa_canberra_stress_history	2	18	NA	1	2.18.1	Figure S2.18.1	17	1	pdf	NA
/Sieler2026/Results/02__Composition/Figures/pcoa_canberra_stress_history_parasite.pdf	pcoa_canberra_stress_history_parasite	pcoa_canberra_stress_history_parasite	pcoa_canberra_stress_history_parasite	2	19	NA	1	2.19.1	Figure S2.19.1	18	1	pdf	NA
