## Supplementary Figures for "Historical contingency shapes zebrafish host-microbiome responses to a subsequent biotic challenge": Supplementary_Figures__03__DiffAbund__submission__2026-06-26__manifest.csv

figure_path	basename	fig_stem	group	module_index	group_index	order_within_group	within_group_idx	supp_id	citation_figure	pdf_start_page	pdf_n_pages	resolved_ext	caption
/Sieler2026/Results/03__DiffAbund/Figures/maaslin_mortality_top_taxa_coef_bar__Tank.pdf	maaslin_mortality_top_taxa_coef_bar__Tank	maaslin_mortality_top_taxa_coef_bar__Tank	maaslin_mortality_top_taxa_coef_bar	3	10	NA	1	3.10.1	Figure S3.10.1	2	1	pdf	NA
/Sieler2026/Results/03__DiffAbund/Figures/maaslin_mortality_top_taxa_scatter_combined__Tank.pdf	maaslin_mortality_top_taxa_scatter_combined__Tank	maaslin_mortality_top_taxa_scatter_combined__Tank	maaslin_mortality_top_taxa_scatter_combined	3	11	NA	1	3.11.1	Figure S3.11.1	3	1	pdf	NA
/Sieler2026/Results/03__DiffAbund/Figures/maaslin_mortality_top_taxa_scatter_facets__Tank.pdf	maaslin_mortality_top_taxa_scatter_facets__Tank	maaslin_mortality_top_taxa_scatter_facets__Tank	maaslin_mortality_top_taxa_scatter_facets	3	12	NA	1	3.12.1	Figure S3.12.1	4	1	pdf	NA
