## Supplementary Figures for "Historical contingency shapes zebrafish host-microbiome responses to a subsequent biotic challenge": Supplementary_Figures__04__DiffGeneExp__submission__2026-06-26__manifest.csv

figure_path	basename	fig_stem	group	module_index	group_index	order_within_group	within_group_idx	supp_id	citation_figure	pdf_start_page	pdf_n_pages	resolved_ext	caption
/Sieler2026/Results/04__DiffGeneExp/Figures/heatmap_top_50_genes_parasite_exposure.pdf	heatmap_top_50_genes_parasite_exposure	heatmap_top_50_genes_parasite_exposure	heatmap_top_50_genes_parasite_exposure	4	4	NA	1	4.4.1	Figure S4.4.1	2	1	pdf	NA
/Sieler2026/Results/04__DiffGeneExp/Figures/significant_genes_by_treatment_bar.pdf	significant_genes_by_treatment_bar	significant_genes_by_treatment_bar	significant_genes_by_treatment	4	3	NA	1	4.3.1	Figure S4.3.1	3	1	pdf	NA
