## Supplementary Figures for "Historical contingency shapes zebrafish host-microbiome responses to a subsequent biotic challenge": Supplementary_Figures__05__Mort-Inf__submission__2026-06-26__manifest.csv

figure_path	basename	fig_stem	group	module_index	group_index	order_within_group	within_group_idx	supp_id	citation_figure	pdf_start_page	pdf_n_pages	resolved_ext	caption
/Sieler2026/Results/05__Mort-Inf/Figures/infection_mean_worm_burden_infected_by_exposure_regime_prior_history_square.pdf	infection_mean_worm_burden_infected_by_exposure_regime_prior_history_square	infection_mean_worm_burden_infected_by_exposure_regime_prior_history_square	infection_burden_by_exposure_regime_prior_stressor_history	5	2	NA	1	5.2.1	Figure S5.2.1	2	1	pdf	NA
/Sieler2026/Results/05__Mort-Inf/Figures/infection_mean_worm_burden_infected_by_prior_stressor_history_bars_square.pdf	infection_mean_worm_burden_infected_by_prior_stressor_history_bars_square	infection_mean_worm_burden_infected_by_prior_stressor_history_bars_square	infection_burden_by_exposure_regime_prior_stressor_history	5	2	NA	2	5.2.2	Figure S5.2.2	3	1	pdf	NA
/Sieler2026/Results/05__Mort-Inf/Figures/infection_total_worm_count_by_exposure_regime_prior_history_square.pdf	infection_total_worm_count_by_exposure_regime_prior_history_square	infection_total_worm_count_by_exposure_regime_prior_history_square	infection_burden_by_exposure_regime_prior_stressor_history	5	2	NA	3	5.2.3	Figure S5.2.3	4	1	pdf	NA
/Sieler2026/Results/05__Mort-Inf/Figures/infection_total_worm_count_by_prior_stressor_history_bars_square.pdf	infection_total_worm_count_by_prior_stressor_history_bars_square	infection_total_worm_count_by_prior_stressor_history_bars_square	infection_burden_by_exposure_regime_prior_stressor_history	5	2	NA	4	5.2.4	Figure S5.2.4	5	1	pdf	NA
/Sieler2026/Results/05__Mort-Inf/Figures/infection_prevalence_trend_predicted_square_quasirandom.pdf	infection_prevalence_trend_predicted_square_quasirandom	infection_prevalence_trend_predicted_square_quasirandom	infection_prevalence_by_exposure_regime_prior_history	5	7	NA	1	5.7.1	Figure S5.7.1	6	1	pdf	NA
/Sieler2026/Results/05__Mort-Inf/Figures/infection_prevalence_by_exposure_regime_prior_history_square.pdf	infection_prevalence_by_exposure_regime_prior_history_square	infection_prevalence_by_exposure_regime_prior_history_square	infection_prevalence_by_exposure_regime_prior_history	5	7	NA	2	5.7.2	Figure S5.7.2	7	1	pdf	NA
/Sieler2026/Results/05__Mort-Inf/Figures/mortality_prior_stressor_trend_square_quasirandom.pdf	mortality_prior_stressor_trend_square_quasirandom	mortality_prior_stressor_trend_square_quasirandom	mortality_percent_by_exposure_regime_prior_history	5	17	NA	1	5.17.1	Figure S5.17.1	8	1	pdf	NA
/Sieler2026/Results/05__Mort-Inf/Figures/mortality_percent_by_exposure_regime_prior_history_square.pdf	mortality_percent_by_exposure_regime_prior_history_square	mortality_percent_by_exposure_regime_prior_history_square	mortality_percent_by_exposure_regime_prior_history	5	17	NA	2	5.17.2	Figure S5.17.2	9	1	pdf	NA
/Sieler2026/Results/05__Mort-Inf/Figures/mortality_parasite_trend_comparison_square.pdf	mortality_parasite_trend_comparison_square	mortality_parasite_trend_comparison_square	mortality_percent_by_exposure_regime_prior_history	5	17	NA	3	5.17.3	Figure S5.17.3	10	1	pdf	NA
