## Supplementary Figures for "Historical contingency shapes zebrafish host-microbiome responses to a subsequent biotic challenge": Supplementary_Figures__06__Taxon-DEG-Mort__submission__2026-06-26__manifest.csv

figure_path	basename	fig_stem	group	module_index	group_index	order_within_group	within_group_idx	supp_id	citation_figure	pdf_start_page	pdf_n_pages	resolved_ext	caption
/Sieler2026/Results/06__Taxon-DEG-Mort/Figures/all_sig_taxa_partial_cor_scatter.pdf	all_sig_taxa_partial_cor_scatter	all_sig_taxa_partial_cor_scatter	all_sig_taxa_partial_cor_scatter	6	7	NA	1	6.7.1	Figure S6.7.1	2	1	pdf	NA
/Sieler2026/Results/06__Taxon-DEG-Mort/Figures/bipartite_partial_correlations.pdf	bipartite_partial_correlations	bipartite_partial_correlations	bipartite_partial_correlations	6	8	NA	1	6.8.1	Figure S6.8.1	3	1	pdf	NA
/Sieler2026/Results/06__Taxon-DEG-Mort/Figures/focal_four_genes_venn_all.pdf	focal_four_genes_venn_all	focal_four_genes_venn_all	focal_four_venn_gene_overlap_summary	6	4	NA	1	6.4.1	Figure S6.4.1	4	1	pdf	NA
/Sieler2026/Results/06__Taxon-DEG-Mort/Figures/focal_four_genes_venn_negative.pdf	focal_four_genes_venn_negative	focal_four_genes_venn_negative	focal_four_venn_gene_overlap_summary	6	4	NA	2	6.4.2	Figure S6.4.2	5	1	pdf	NA
/Sieler2026/Results/06__Taxon-DEG-Mort/Figures/focal_four_genes_venn_positive.pdf	focal_four_genes_venn_positive	focal_four_genes_venn_positive	focal_four_venn_gene_overlap_summary	6	4	NA	3	6.4.3	Figure S6.4.3	6	1	pdf	NA
/Sieler2026/Results/06__Taxon-DEG-Mort/Figures/partial_correlation_histogram.pdf	partial_correlation_histogram	partial_correlation_histogram	partial_correlation_edges	6	5	NA	1	6.5.1	Figure S6.5.1	7	1	pdf	NA
