## Supplementary Figures for "Historical contingency shapes zebrafish host-microbiome responses to a subsequent biotic challenge": Supplementary_Figures__07__FunctionalAnno__submission__2026-06-26__manifest.csv

figure_path	basename	fig_stem	group	module_index	group_index	order_within_group	within_group_idx	supp_id	citation_figure	pdf_start_page	pdf_n_pages	resolved_ext	caption
/Sieler2026/Results/07__FunctionalAnno/Figures/go_bp_cetobacterium_dotplot.pdf	go_bp_cetobacterium_dotplot	go_bp_cetobacterium_dotplot	go_bp_cetobacterium	7	14	NA	1	7.14.1	Figure S7.14.1	2	1	pdf	NA
/Sieler2026/Results/07__FunctionalAnno/Figures/go_bp_flavobacterium_dotplot.pdf	go_bp_flavobacterium_dotplot	go_bp_flavobacterium_dotplot	go_bp_flavobacterium	7	16	NA	1	7.16.1	Figure S7.16.1	3	1	pdf	NA
/Sieler2026/Results/07__FunctionalAnno/Figures/go_bp_focal_four_dotplot.pdf	go_bp_focal_four_dotplot	go_bp_focal_four_dotplot	go_bp_focal_four_term_by_taxon_wide	7	18	NA	1	7.18.1	Figure S7.18.1	4	1	pdf	NA
/Sieler2026/Results/07__FunctionalAnno/Figures/go_bp_shewanella_dotplot.pdf	go_bp_shewanella_dotplot	go_bp_shewanella_dotplot	go_bp_shewanella	7	19	NA	1	7.19.1	Figure S7.19.1	5	1	pdf	NA
/Sieler2026/Results/07__FunctionalAnno/Figures/go_cc_cetobacterium_dotplot.pdf	go_cc_cetobacterium_dotplot	go_cc_cetobacterium_dotplot	go_cc_cetobacterium	7	21	NA	1	7.21.1	Figure S7.21.1	6	1	pdf	NA
/Sieler2026/Results/07__FunctionalAnno/Figures/go_cc_culicoidibacter_dotplot.pdf	go_cc_culicoidibacter_dotplot	go_cc_culicoidibacter_dotplot	go_cc_culicoidibacter	7	22	NA	1	7.22.1	Figure S7.22.1	7	1	pdf	NA
/Sieler2026/Results/07__FunctionalAnno/Figures/go_cc_flavobacterium_dotplot.pdf	go_cc_flavobacterium_dotplot	go_cc_flavobacterium_dotplot	go_cc_flavobacterium	7	23	NA	1	7.23.1	Figure S7.23.1	8	1	pdf	NA
/Sieler2026/Results/07__FunctionalAnno/Figures/go_cc_focal_four_dotplot.pdf	go_cc_focal_four_dotplot	go_cc_focal_four_dotplot	go_cc_focal_four_term_by_taxon_wide	7	25	NA	1	7.25.1	Figure S7.25.1	9	1	pdf	NA
/Sieler2026/Results/07__FunctionalAnno/Figures/go_cc_shewanella_dotplot.pdf	go_cc_shewanella_dotplot	go_cc_shewanella_dotplot	go_cc_shewanella	7	26	NA	1	7.26.1	Figure S7.26.1	10	1	pdf	NA
/Sieler2026/Results/07__FunctionalAnno/Figures/go_mf_cetobacterium_dotplot.pdf	go_mf_cetobacterium_dotplot	go_mf_cetobacterium_dotplot	go_mf_cetobacterium	7	28	NA	1	7.28.1	Figure S7.28.1	11	1	pdf	NA
/Sieler2026/Results/07__FunctionalAnno/Figures/go_mf_culicoidibacter_dotplot.pdf	go_mf_culicoidibacter_dotplot	go_mf_culicoidibacter_dotplot	go_mf_culicoidibacter	7	29	NA	1	7.29.1	Figure S7.29.1	12	1	pdf	NA
/Sieler2026/Results/07__FunctionalAnno/Figures/go_mf_flavobacterium_dotplot.pdf	go_mf_flavobacterium_dotplot	go_mf_flavobacterium_dotplot	go_mf_flavobacterium	7	30	NA	1	7.30.1	Figure S7.30.1	13	1	pdf	NA
/Sieler2026/Results/07__FunctionalAnno/Figures/go_mf_focal_four_dotplot.pdf	go_mf_focal_four_dotplot	go_mf_focal_four_dotplot	go_mf_focal_four_term_by_taxon_wide	7	32	NA	1	7.32.1	Figure S7.32.1	14	1	pdf	NA
/Sieler2026/Results/07__FunctionalAnno/Figures/go_mf_shewanella_dotplot.pdf	go_mf_shewanella_dotplot	go_mf_shewanella_dotplot	go_mf_shewanella	7	33	NA	1	7.33.1	Figure S7.33.1	15	1	pdf	NA
/Sieler2026/Results/07__FunctionalAnno/Figures/kegg_cetobacterium_dotplot.pdf	kegg_cetobacterium_dotplot	kegg_cetobacterium_dotplot	kegg_cetobacterium	7	35	NA	1	7.35.1	Figure S7.35.1	16	1	pdf	NA
/Sieler2026/Results/07__FunctionalAnno/Figures/kegg_culicoidibacter_dotplot.pdf	kegg_culicoidibacter_dotplot	kegg_culicoidibacter_dotplot	kegg_culicoidibacter	7	36	NA	1	7.36.1	Figure S7.36.1	17	1	pdf	NA
/Sieler2026/Results/07__FunctionalAnno/Figures/kegg_flavobacterium_dotplot.pdf	kegg_flavobacterium_dotplot	kegg_flavobacterium_dotplot	kegg_flavobacterium	7	37	NA	1	7.37.1	Figure S7.37.1	18	1	pdf	NA
/Sieler2026/Results/07__FunctionalAnno/Figures/kegg_focal_four_dotplot.pdf	kegg_focal_four_dotplot	kegg_focal_four_dotplot	kegg_focal_four_term_by_taxon_wide	7	39	NA	1	7.39.1	Figure S7.39.1	19	1	pdf	NA
/Sieler2026/Results/07__FunctionalAnno/Figures/kegg_shewanella_dotplot.pdf	kegg_shewanella_dotplot	kegg_shewanella_dotplot	kegg_shewanella	7	40	NA	1	7.40.1	Figure S7.40.1	20	1	pdf	NA
