## Supplementary Figures for "Historical contingency shapes zebrafish host-microbiome responses to a subsequent biotic challenge": Supplementary_Figures__08__NeutralModel__submission__2026-06-26__manifest.csv

figure_path	basename	fig_stem	group	module_index	group_index	order_within_group	within_group_idx	supp_id	citation_figure	pdf_start_page	pdf_n_pages	resolved_ext	caption
/Sieler2026/Results/08__NeutralModel/Figures/neutral_model_Time60__Genus__focal_four_genera.pdf	neutral_model_Time60__Genus__focal_four_genera	neutral_model_Time60__Genus__focal_four_genera	neutral_partition__by_history__read_mean_prop__Time60	8	10	NA	1	8.10.1	Figure S8.10.1	2	1	pdf	NA
/Sieler2026/Results/08__NeutralModel/Figures/neutral_model_Time60__ASV.png	neutral_model_Time60__ASV	neutral_model_Time60__ASV	neutral_partition__by_history__read_mean_prop__Time60	8	10	NA	2	8.10.2	Figure S8.10.2	3	1	png	NA
/Sieler2026/Results/08__NeutralModel/Figures/neutral_model_Time60__ASV__cetobacterium.png	neutral_model_Time60__ASV__cetobacterium	neutral_model_Time60__ASV__cetobacterium	neutral_partition__by_history__read_mean_prop__Time60	8	10	NA	3	8.10.3	Figure S8.10.3	4	1	png	NA
/Sieler2026/Results/08__NeutralModel/Figures/neutral_model_Time60__ASV__culicoidibacter.png	neutral_model_Time60__ASV__culicoidibacter	neutral_model_Time60__ASV__culicoidibacter	neutral_partition__by_history__read_mean_prop__Time60	8	10	NA	4	8.10.4	Figure S8.10.4	5	1	png	NA
/Sieler2026/Results/08__NeutralModel/Figures/neutral_model_Time60__ASV__flavobacterium.png	neutral_model_Time60__ASV__flavobacterium	neutral_model_Time60__ASV__flavobacterium	neutral_partition__by_history__read_mean_prop__Time60	8	10	NA	5	8.10.5	Figure S8.10.5	6	1	png	NA
/Sieler2026/Results/08__NeutralModel/Figures/neutral_model_Time60__ASV__shewanella.png	neutral_model_Time60__ASV__shewanella	neutral_model_Time60__ASV__shewanella	neutral_partition__by_history__read_mean_prop__Time60	8	10	NA	6	8.10.6	Figure S8.10.6	7	1	png	NA
/Sieler2026/Results/08__NeutralModel/Figures/neutral_model_Time60__Genus.png	neutral_model_Time60__Genus	neutral_model_Time60__Genus	neutral_partition__by_history__read_mean_prop__Time60	8	10	NA	7	8.10.7	Figure S8.10.7	8	1	png	NA
/Sieler2026/Results/08__NeutralModel/Figures/neutral_model_Time60__Genus__cetobacterium.png	neutral_model_Time60__Genus__cetobacterium	neutral_model_Time60__Genus__cetobacterium	neutral_partition__by_history__read_mean_prop__Time60	8	10	NA	8	8.10.8	Figure S8.10.8	9	1	png	NA
/Sieler2026/Results/08__NeutralModel/Figures/neutral_model_Time60__Genus__culicoidibacter.png	neutral_model_Time60__Genus__culicoidibacter	neutral_model_Time60__Genus__culicoidibacter	neutral_partition__by_history__read_mean_prop__Time60	8	10	NA	9	8.10.9	Figure S8.10.9	10	1	png	NA
/Sieler2026/Results/08__NeutralModel/Figures/neutral_model_Time60__Genus__flavobacterium.png	neutral_model_Time60__Genus__flavobacterium	neutral_model_Time60__Genus__flavobacterium	neutral_partition__by_history__read_mean_prop__Time60	8	10	NA	10	8.10.10	Figure S8.10.10	11	1	png	NA
/Sieler2026/Results/08__NeutralModel/Figures/neutral_model_Time60__Genus__shewanella.png	neutral_model_Time60__Genus__shewanella	neutral_model_Time60__Genus__shewanella	neutral_partition__by_history__read_mean_prop__Time60	8	10	NA	11	8.10.11	Figure S8.10.11	12	1	png	NA
/Sieler2026/Results/08__NeutralModel/Figures/neutral_model_Time60__ASV__focal_two_cetobacterium.png	neutral_model_Time60__ASV__focal_two_cetobacterium	neutral_model_Time60__ASV__focal_two_cetobacterium	neutral_partition__by_history__read_mean_prop__Time60	8	10	NA	12	8.10.12	Figure S8.10.12	13	1	png	NA
/Sieler2026/Results/08__NeutralModel/Figures/neutral_model_Time60__ASV__focal_two_Culici.png	neutral_model_Time60__ASV__focal_two_Culici	neutral_model_Time60__ASV__focal_two_Culici	neutral_partition__by_history__read_mean_prop__Time60	8	10	NA	13	8.10.13	Figure S8.10.13	14	1	png	NA
/Sieler2026/Results/08__NeutralModel/Figures/neutral_model_Time60__ASV__focal_two_flavobacterium.png	neutral_model_Time60__ASV__focal_two_flavobacterium	neutral_model_Time60__ASV__focal_two_flavobacterium	neutral_partition__by_history__read_mean_prop__Time60	8	10	NA	14	8.10.14	Figure S8.10.14	15	1	png	NA
/Sieler2026/Results/08__NeutralModel/Figures/neutral_model_Time60__ASV__focal_two_shewanella.png	neutral_model_Time60__ASV__focal_two_shewanella	neutral_model_Time60__ASV__focal_two_shewanella	neutral_partition__by_history__read_mean_prop__Time60	8	10	NA	15	8.10.15	Figure S8.10.15	16	1	png	NA
