## Supplementary Tables for "Historical contingency shapes zebrafish host-microbiome responses to a subsequent biotic challenge": Software_SessionInfo__submission__2026-06-26.csv

record_type	key	value	group	notes
environment	r_version	R version 4.5.1 (2025-06-13)	NA	NA
environment	platform	aarch64-apple-darwin20	NA	NA
environment	running_os	macOS Tahoe 26.2	NA	NA
environment	locale	en_US/en_US/en_US/C/en_US/en_US	NA	NA
environment	timezone	Europe/Zurich	NA	NA
environment	captured_at_utc	2026-06-26 12:36:57 UTC	NA	NA
environment	proj_path	/Users/michaelsieler/Library/CloudStorage/Dropbox/Documents/Sharpton_Lab/Projects_Repository/Sieler2026	NA	NA
environment	git_commit	55d6b9a4a7bf134b3db15f0777c389e2da8c31be	NA	NA
package	stats4	4.5.1	base	NA
package	grid	4.5.1	base	NA
package	parallel	4.5.1	base	NA
package	stats	4.5.1	base	NA
package	graphics	4.5.1	base	NA
package	grDevices	4.5.1	base	NA
package	utils	4.5.1	base	NA
package	datasets	4.5.1	base	NA
package	methods	4.5.1	base	NA
package	base	4.5.1	base	NA
package	lubridate	1.9.5	other_attached	NA
package	dplyr	1.2.0	other_attached	NA
package	readr	2.2.0	other_attached	NA
package	tidyr	1.3.2	other_attached	NA
package	tibble	3.3.1	other_attached	NA
package	tidyverse	2.0.0	other_attached	NA
package	Hmisc	5.2-5	other_attached	NA
package	minpack.lm	1.2-4	other_attached	NA
package	nptest	1.2	other_attached	NA
package	ppcor	1.1	other_attached	NA
package	KEGGREST	1.48.1	other_attached	NA
package	GO.db	3.21.0	other_attached	NA
package	org.Dr.eg.db	3.21.0	other_attached	NA
package	AnnotationDbi	1.70.0	other_attached	NA
package	clusterProfiler	4.16.0	other_attached	NA
package	DESeq2	1.48.2	other_attached	NA
package	SummarizedExperiment	1.38.1	other_attached	NA
package	Biobase	2.68.0	other_attached	NA
package	MatrixGenerics	1.20.0	other_attached	NA
package	matrixStats	1.5.0	other_attached	NA
package	GenomicRanges	1.60.0	other_attached	NA
package	GenomeInfoDb	1.44.3	other_attached	NA
package	IRanges	2.42.0	other_attached	NA
package	S4Vectors	0.46.0	other_attached	NA
package	BiocGenerics	0.54.1	other_attached	NA
package	generics	0.1.4	other_attached	NA
package	multcomp	1.4-29	other_attached	NA
package	TH.data	1.1-5	other_attached	NA
package	MASS	7.3-65	other_attached	NA
package	survival	3.8-6	other_attached	NA
package	mvtnorm	1.3-3	other_attached	NA
package	emmeans	2.0.1	other_attached	NA
package	lme4	1.1-38	other_attached	NA
package	Matrix	1.7-4	other_attached	NA
package	glmmTMB	1.1.14	other_attached	NA
package	car	3.1-5	other_attached	NA
package	carData	3.0-6	other_attached	NA
package	broom	1.0.12	other_attached	NA
package	microViz	0.12.7	other_attached	NA
package	picante	1.8.2	other_attached	NA
package	nlme	3.1-168	other_attached	NA
package	ape	5.8-1	other_attached	NA
package	microbiome	1.30.0	other_attached	NA
package	phyloseqCompanion	1.1	other_attached	NA
package	vegan	2.7-2	other_attached	NA
package	permute	0.9-10	other_attached	NA
package	stringr	1.6.0	other_attached	NA
package	rlang	1.1.7	other_attached	NA
package	magrittr	2.0.4	other_attached	NA
package	GUniFrac	1.9	other_attached	NA
package	doParallel	1.0.17	other_attached	NA
package	iterators	1.0.14	other_attached	NA
package	foreach	1.5.2	other_attached	NA
package	data.table	1.18.2.1	other_attached	NA
package	phyloseq	1.52.0	other_attached	NA
package	maaslin3	1.0.2	other_attached	NA
package	tidygraph	1.3.1	other_attached	NA
package	RColorBrewer	1.1-3	other_attached	NA
package	pheatmap	1.0.13	other_attached	NA
package	igraph	2.2.2	other_attached	NA
package	gt	1.3.0	other_attached	NA
package	gridExtra	2.3	other_attached	NA
package	ggraph	2.2.2	other_attached	NA
package	ggrepel	0.9.6	other_attached	NA
package	ggpubr	0.6.2	other_attached	NA
package	ggnewscale	0.5.2	other_attached	NA
package	ggVennDiagram	1.5.7	other_attached	NA
package	ggExtra	0.11.0	other_attached	NA
package	ggbeeswarm	0.7.3	other_attached	NA
package	ggplot2	4.0.2	other_attached	NA
package	ComplexHeatmap	2.24.1	other_attached	NA
package	scales	1.4.0	other_attached	NA
package	rcompanion	2.5.2	other_attached	NA
package	purrr	1.2.1	other_attached	NA
package	knitr	1.51	other_attached	NA
package	furrr	0.3.1	other_attached	NA
package	future	1.69.0	other_attached	NA
package	forcats	1.0.1	other_attached	NA
package	here	1.0.2	other_attached	NA
package	coin	1.4-3	loaded_only	NA
package	R.methodsS3	1.8.2	loaded_only	NA
package	vroom	1.7.0	loaded_only	NA
package	gld	2.6.8	loaded_only	NA
package	nnet	7.3-20	loaded_only	NA
package	Biostrings	2.76.0	loaded_only	NA
package	vctrs	0.7.1	loaded_only	NA
package	ggtangle	0.1.1	loaded_only	NA
package	digest	0.6.39	loaded_only	NA
package	png	0.1-8	loaded_only	NA
package	shape	1.4.6.1	loaded_only	NA
package	proxy	0.4-29	loaded_only	NA
package	Exact	3.3	loaded_only	NA
package	parallelly	1.46.1	loaded_only	NA
package	reshape2	1.4.5	loaded_only	NA
package	httpuv	1.6.16	loaded_only	NA
package	qvalue	2.40.0	loaded_only	NA
package	withr	3.0.2	loaded_only	NA
package	xfun	0.56	loaded_only	NA
package	ggfun	0.2.0	loaded_only	NA
package	memoise	2.0.1	loaded_only	NA
package	gson	0.1.0	loaded_only	NA
package	tidytree	0.4.7	loaded_only	NA
package	zoo	1.8-15	loaded_only	NA
package	GlobalOptions	0.1.3	loaded_only	NA
package	R.oo	1.27.1	loaded_only	NA
package	Formula	1.2-5	loaded_only	NA
package	promises	1.5.0	loaded_only	NA
package	otel	0.2.0	loaded_only	NA
package	httr	1.4.8	loaded_only	NA
package	rstatix	0.7.3	loaded_only	NA
package	globals	0.19.0	loaded_only	NA
package	rhdf5filters	1.20.0	loaded_only	NA
package	rhdf5	2.52.1	loaded_only	NA
package	rstudioapi	0.18.0	loaded_only	NA
package	UCSC.utils	1.4.0	loaded_only	NA
package	miniUI	0.1.2	loaded_only	NA
package	DOSE	4.2.0	loaded_only	NA
package	base64enc	0.1-6	loaded_only	NA
package	polyclip	1.10-7	loaded_only	NA
package	statip	0.2.3	loaded_only	NA
package	GenomeInfoDbData	1.2.14	loaded_only	NA
package	SparseArray	1.8.1	loaded_only	NA
package	xtable	1.8-4	loaded_only	NA
package	ade4	1.7-23	loaded_only	NA
package	evaluate	1.0.5	loaded_only	NA
package	S4Arrays	1.8.1	loaded_only	NA
package	hms	1.1.4	loaded_only	NA
package	colorspace	2.1-2	loaded_only	NA
package	getopt	1.20.4	loaded_only	NA
package	readxl	1.4.5	loaded_only	NA
package	lmtest	0.9-40	loaded_only	NA
package	later	1.4.6	loaded_only	NA
package	viridis	0.6.5	loaded_only	NA
package	modeltools	0.2-24	loaded_only	NA
package	ggtree	3.16.3	loaded_only	NA
package	lattice	0.22-9	loaded_only	NA
package	cowplot	1.2.0	loaded_only	NA
package	class	7.3-23	loaded_only	NA
package	pillar	1.11.1	loaded_only	NA
package	compiler	4.5.1	loaded_only	NA
package	stringi	1.8.7	loaded_only	NA
package	biomformat	1.36.0	loaded_only	NA
package	DescTools	0.99.60	loaded_only	NA
package	stabledist	0.7-2	loaded_only	NA
package	minqa	1.2.8	loaded_only	NA
package	plyr	1.8.9	loaded_only	NA
package	crayon	1.5.3	loaded_only	NA
package	abind	1.4-8	loaded_only	NA
package	timeSeries	4052.112	loaded_only	NA
package	gridGraphics	0.5-1	loaded_only	NA
package	nortest	1.0-4	loaded_only	NA
package	locfit	1.5-9.12	loaded_only	NA
package	haven	2.5.5	loaded_only	NA
package	graphlayouts	1.2.2	loaded_only	NA
package	bit	4.6.0	loaded_only	NA
package	rootSolve	1.8.2.4	loaded_only	NA
package	sandwich	3.1-1	loaded_only	NA
package	libcoin	1.0-10	loaded_only	NA
package	fastmatch	1.1-8	loaded_only	NA
package	codetools	0.2-20	loaded_only	NA
package	e1071	1.7-17	loaded_only	NA
package	lmom	3.2	loaded_only	NA
package	GetoptLong	1.1.0	loaded_only	NA
package	multtest	2.64.0	loaded_only	NA
package	mime	0.13	loaded_only	NA
package	splines	4.5.1	loaded_only	NA
package	circlize	0.4.17	loaded_only	NA
package	Rcpp	1.1.1	loaded_only	NA
package	cellranger	1.1.0	loaded_only	NA
package	blob	1.3.0	loaded_only	NA
package	clue	0.3-67	loaded_only	NA
package	fBasics	4052.98	loaded_only	NA
package	fs	1.6.6	loaded_only	NA
package	checkmate	2.3.4	loaded_only	NA
package	listenv	0.10.0	loaded_only	NA
package	Rdpack	2.6.6	loaded_only	NA
package	expm	1.0-0	loaded_only	NA
package	openxlsx	4.2.8.1	loaded_only	NA
package	ggsignif	0.6.4	loaded_only	NA
package	ggplotify	0.1.3	loaded_only	NA
package	estimability	1.5.1	loaded_only	NA
package	statmod	1.5.1	loaded_only	NA
package	tzdb	0.5.0	loaded_only	NA
package	tweenr	2.0.3	loaded_only	NA
package	pkgconfig	2.0.3	loaded_only	NA
package	tools	4.5.1	loaded_only	NA
package	cachem	1.1.0	loaded_only	NA
package	rbibutils	2.4.1	loaded_only	NA
package	RSQLite	2.4.6	loaded_only	NA
package	viridisLite	0.4.3	loaded_only	NA
package	DBI	1.2.3	loaded_only	NA
package	numDeriv	2016.8-1.1	loaded_only	NA
package	rmarkdown	2.30	loaded_only	NA
package	rmutil	1.1.10	loaded_only	NA
package	fastmap	1.2.0	loaded_only	NA
package	stable	1.1.7	loaded_only	NA
package	patchwork	1.3.2	loaded_only	NA
package	coda	0.19-4.1	loaded_only	NA
package	rpart	4.1.24	loaded_only	NA
package	farver	2.1.2	loaded_only	NA
package	reformulas	0.4.4	loaded_only	NA
package	mgcv	1.9-4	loaded_only	NA
package	yaml	2.3.12	loaded_only	NA
package	foreign	0.8-91	loaded_only	NA
package	spatial	7.3-18	loaded_only	NA
package	cli	3.6.5	loaded_only	NA
package	lifecycle	1.0.5	loaded_only	NA
package	backports	1.5.0	loaded_only	NA
package	modeest	2.4.0	loaded_only	NA
package	BiocParallel	1.42.2	loaded_only	NA
package	timechange	0.4.0	loaded_only	NA
package	gtable	0.3.6	loaded_only	NA
package	rjson	0.2.23	loaded_only	NA
package	jsonlite	2.0.0	loaded_only	NA
package	multcompView	0.1-11	loaded_only	NA
package	bit64	4.6.0-1	loaded_only	NA
package	Rtsne	0.17	loaded_only	NA
package	yulab.utils	0.2.4	loaded_only	NA
package	zip	2.3.3	loaded_only	NA
package	TreeSummarizedExperiment	2.16.1	loaded_only	NA
package	GOSemSim	2.34.0	loaded_only	NA
package	R.utils	2.13.0	loaded_only	NA
package	timeDate	4052.112	loaded_only	NA
package	lazyeval	0.2.2	loaded_only	NA
package	shiny	1.12.1	loaded_only	NA
package	htmltools	0.5.9	loaded_only	NA
package	enrichplot	1.28.4	loaded_only	NA
package	rappdirs	0.3.4	loaded_only	NA
package	glue	1.8.0	loaded_only	NA
package	optparse	1.7.5	loaded_only	NA
package	XVector	0.48.0	loaded_only	NA
package	rprojroot	2.1.1	loaded_only	NA
package	treeio	1.32.0	loaded_only	NA
package	boot	1.3-32	loaded_only	NA
package	TMB	1.9.19	loaded_only	NA
package	R6	2.6.1	loaded_only	NA
package	SingleCellExperiment	1.30.1	loaded_only	NA
package	cluster	2.1.8.2	loaded_only	NA
package	Rhdf5lib	1.30.0	loaded_only	NA
package	aplot	0.2.9	loaded_only	NA
package	nloptr	2.2.1	loaded_only	NA
package	DelayedArray	0.34.1	loaded_only	NA
package	tidyselect	1.2.1	loaded_only	NA
package	vipor	0.4.7	loaded_only	NA
package	htmlTable	2.4.3	loaded_only	NA
package	ggforce	0.5.0	loaded_only	NA
package	xml2	1.5.2	loaded_only	NA
package	inline	0.3.21	loaded_only	NA
package	S7	0.2.1	loaded_only	NA
package	htmlwidgets	1.6.4	loaded_only	NA
package	fgsea	1.34.2	loaded_only	NA
package	beeswarm	0.4.0	loaded_only	NA
analysis_driver	01__Diversity	Code/01__Analysis/01__Diversity.R	driver_script	glmmTMB; emmeans; car
analysis_driver	01__Diversity	Results/01__Diversity/Stats/diversity__gut__bundle.rds	bundle_rds	NA
analysis_driver	02__Composition	Code/01__Analysis/02__Composition.R	driver_script	vegan; microViz
analysis_driver	02__Composition	Results/02__Composition/Stats/composition__gut__bundle.rds	bundle_rds	NA
analysis_driver	03__DiffAbund	Code/01__Analysis/03__DiffAbund.R	driver_script	maaslin3
analysis_driver	03__DiffAbund	Results/03__DiffAbund/Stats/diffabund__gut__bundle.rds	bundle_rds	NA
analysis_driver	04__DiffGeneExp	Code/01__Analysis/04__DiffGeneExp.R	driver_script	DESeq2
analysis_driver	04__DiffGeneExp	Results/04__DiffGeneExp/Stats/diffgeneexp__host__bundle.rds	bundle_rds	NA
analysis_driver	05__Mort-Inf	Code/01__Analysis/05__Mort-Inf.R	driver_script	glmmTMB; emmeans
analysis_driver	05__Mort-Inf	Results/05__Mort-Inf/Stats/mortinf__host__bundle.rds	bundle_rds	NA
analysis_driver	06__Taxon-DEG-Mort	Code/01__Analysis/06__Taxon-DEG-Mort.R	driver_script	nptest; DESeq2
analysis_driver	06__Taxon-DEG-Mort	Results/06__Taxon-DEG-Mort/Stats/taxon_deg_mort__bundle.rds	bundle_rds	NA
analysis_driver	07__FunctionalAnno	Code/01__Analysis/07__FunctionalAnno.R	driver_script	clusterProfiler; org.Dr.eg.db
analysis_driver	07__FunctionalAnno	Results/07__FunctionalAnno/Stats/functional_anno__bundle.rds	bundle_rds	NA
analysis_driver	08__NeutralModel	Code/01__Analysis/08__NeutralModel.R	driver_script	minpack.lm; Hmisc
analysis_driver	08__NeutralModel	Results/08__NeutralModel/Stats/neutral_model__bundle.rds	bundle_rds	NA
