## Supplementary Tables for "Historical contingency shapes zebrafish host-microbiome responses to a subsequent biotic challenge": Supplementary_Tables__INDEX__submission__2026-06-26__manifest.csv

csv_path	csv_basename	csv_stem	group	module_index	group_index	order_within_group	within_group_idx	supp_id	citation_table	module_dir	sheet_name	workbook_file
/Sieler2026/Results/01__Diversity/Tables/alpha_factorial_ATP_terms__type3_wald.csv	alpha_factorial_ATP_terms__type3_wald.csv	alpha_factorial_ATP_terms__type3_wald	alpha_factorial_ATP_terms	1	1	NA	1	1.1.1	Table S1.1.1	01__Diversity	1.1.1	Supplementary_Tables__01__Diversity__submission__2026-06-26.xlsx
/Sieler2026/Results/01__Diversity/Tables/alpha_parasite_within_history__simple_effects.csv	alpha_parasite_within_history__simple_effects.csv	alpha_parasite_within_history__simple_effects	alpha_parasite_within_history	1	2	NA	1	1.2.1	Table S1.2.1	01__Diversity	1.2.1	Supplementary_Tables__01__Diversity__submission__2026-06-26.xlsx
/Sieler2026/Results/01__Diversity/Tables/combined_diversity_interaction_parasite.csv	combined_diversity_interaction_parasite.csv	combined_diversity_interaction_parasite	combined_diversity_interaction_parasite	1	3	NA	1	1.3.1	Table S1.3.1	01__Diversity	1.3.1	Supplementary_Tables__01__Diversity__submission__2026-06-26.xlsx
/Sieler2026/Results/01__Diversity/Tables/combined_diversity_table2.csv	combined_diversity_table2.csv	combined_diversity_table2	combined_diversity_table2	1	4	NA	1	1.4.1	Table S1.4.1	01__Diversity	1.4.1	Supplementary_Tables__01__Diversity__submission__2026-06-26.xlsx
/Sieler2026/Results/01__Diversity/Tables/combined_diversity_trends_stress_history.csv	combined_diversity_trends_stress_history.csv	combined_diversity_trends_stress_history	combined_diversity_trends_stress_history	1	5	NA	1	1.5.1	Table S1.5.1	01__Diversity	1.5.1	Supplementary_Tables__01__Diversity__submission__2026-06-26.xlsx
/Sieler2026/Results/02__Composition/Tables/betadisper_anova_factorial_ATP__bray_canberra.csv	betadisper_anova_factorial_ATP__bray_canberra.csv	betadisper_anova_factorial_ATP__bray_canberra	betadisper_anova_factorial_ATP	2	1	NA	1	2.1.1	Table S2.1.1	02__Composition	2.1.1	Supplementary_Tables__02__Composition__submission__2026-06-26.xlsx
/Sieler2026/Results/02__Composition/Tables/betadisper_anova_parasite_within_history__bray_canberra.csv	betadisper_anova_parasite_within_history__bray_canberra.csv	betadisper_anova_parasite_within_history__bray_canberra	betadisper_anova_parasite_within_history	2	2	NA	1	2.2.1	Table S2.2.1	02__Composition	2.2.1	Supplementary_Tables__02__Composition__submission__2026-06-26.xlsx
/Sieler2026/Results/02__Composition/Tables/betadisper_anova_stress_history__bray_canberra.csv	betadisper_anova_stress_history__bray_canberra.csv	betadisper_anova_stress_history__bray_canberra	betadisper_anova_stress_history	2	3	NA	1	2.3.1	Table S2.3.1	02__Composition	2.3.1	Supplementary_Tables__02__Composition__submission__2026-06-26.xlsx
/Sieler2026/Results/02__Composition/Tables/betadisper_anova_stress_history_parasite__bray_canberra.csv	betadisper_anova_stress_history_parasite__bray_canberra.csv	betadisper_anova_stress_history_parasite__bray_canberra	betadisper_anova_stress_history_parasite	2	4	NA	1	2.4.1	Table S2.4.1	02__Composition	2.4.1	Supplementary_Tables__02__Composition__submission__2026-06-26.xlsx
/Sieler2026/Results/02__Composition/Tables/genus_mean_relative_abundance_global.csv	genus_mean_relative_abundance_global.csv	genus_mean_relative_abundance_global	genus_mean_relative_abundance_global	2	5	NA	1	2.5.1	Table S2.5.1	02__Composition	2.5.1	Supplementary_Tables__02__Composition__submission__2026-06-26.xlsx
/Sieler2026/Results/02__Composition/Tables/permanova_factorial_ATP__bray_canberra.csv	permanova_factorial_ATP__bray_canberra.csv	permanova_factorial_ATP__bray_canberra	permanova_factorial_ATP	2	6	NA	1	2.6.1	Table S2.6.1	02__Composition	2.6.1	Supplementary_Tables__02__Composition__submission__2026-06-26.xlsx
/Sieler2026/Results/02__Composition/Tables/permanova_parasite_within_history__bray_canberra.csv	permanova_parasite_within_history__bray_canberra.csv	permanova_parasite_within_history__bray_canberra	permanova_parasite_within_history	2	7	NA	1	2.7.1	Table S2.7.1	02__Composition	2.7.1	Supplementary_Tables__02__Composition__submission__2026-06-26.xlsx
/Sieler2026/Results/02__Composition/Tables/permanova_stress_history__bray_canberra.csv	permanova_stress_history__bray_canberra.csv	permanova_stress_history__bray_canberra	permanova_stress_history	2	8	NA	1	2.8.1	Table S2.8.1	02__Composition	2.8.1	Supplementary_Tables__02__Composition__submission__2026-06-26.xlsx
/Sieler2026/Results/02__Composition/Tables/permanova_stress_history_parasite__bray_canberra.csv	permanova_stress_history_parasite__bray_canberra.csv	permanova_stress_history_parasite__bray_canberra	permanova_stress_history_parasite	2	9	NA	1	2.9.1	Table S2.9.1	02__Composition	2.9.1	Supplementary_Tables__02__Composition__submission__2026-06-26.xlsx
/Sieler2026/Results/03__DiffAbund/Tables/mortality_maaslin_top_taxa_barplot_source__Tank.csv	mortality_maaslin_top_taxa_barplot_source__Tank.csv	mortality_maaslin_top_taxa_barplot_source__Tank	mortality_maaslin_top_taxa_barplot_source	3	1	NA	1	3.1.1	Table S3.1.1	03__DiffAbund	3.1.1	Supplementary_Tables__03__DiffAbund__submission__2026-06-26.xlsx
/Sieler2026/Results/03__DiffAbund/Tables/mortality_tank_taxon_log2abund_vs_percent__Tank.csv	mortality_tank_taxon_log2abund_vs_percent__Tank.csv	mortality_tank_taxon_log2abund_vs_percent__Tank	mortality_tank_taxon_log2abund_vs_percent	3	2	NA	1	3.2.1	Table S3.2.1	03__DiffAbund	3.2.1	Supplementary_Tables__03__DiffAbund__submission__2026-06-26.xlsx
/Sieler2026/Results/03__DiffAbund/Tables/mortality_tank_taxon_spearman_vs_percent__Tank.csv	mortality_tank_taxon_spearman_vs_percent__Tank.csv	mortality_tank_taxon_spearman_vs_percent__Tank	mortality_tank_taxon_spearman_vs_percent	3	3	NA	1	3.3.1	Table S3.3.1	03__DiffAbund	3.3.1	Supplementary_Tables__03__DiffAbund__submission__2026-06-26.xlsx
/Sieler2026/Results/03__DiffAbund/Tables/significant_taxa_counts_by_exposure_regime__noTank.csv	significant_taxa_counts_by_exposure_regime__noTank.csv	significant_taxa_counts_by_exposure_regime__noTank	significant_taxa_counts_by_exposure_regime	3	4	NA	1	3.4.1	Table S3.4.1	03__DiffAbund	3.4.1	Supplementary_Tables__03__DiffAbund__submission__2026-06-26.xlsx
/Sieler2026/Results/03__DiffAbund/Tables/significant_taxa_counts_by_stress_history_levels__Tank.csv	significant_taxa_counts_by_stress_history_levels__Tank.csv	significant_taxa_counts_by_stress_history_levels__Tank	significant_taxa_counts_by_stress_history_levels	3	5	NA	1	3.5.1	Table S3.5.1	03__DiffAbund	3.5.1	Supplementary_Tables__03__DiffAbund__submission__2026-06-26.xlsx
/Sieler2026/Results/03__DiffAbund/Tables/significant_taxa_counts_by_stress_history_levels_x_parasite__Tank.csv	significant_taxa_counts_by_stress_history_levels_x_parasite__Tank.csv	significant_taxa_counts_by_stress_history_levels_x_parasite__Tank	significant_taxa_counts_by_stress_history_levels_x_parasite	3	6	NA	1	3.6.1	Table S3.6.1	03__DiffAbund	3.6.1	Supplementary_Tables__03__DiffAbund__submission__2026-06-26.xlsx
/Sieler2026/Results/03__DiffAbund/Tables/top10_significant_taxa_exposure_regimes__TankModel.csv	top10_significant_taxa_exposure_regimes__TankModel.csv	top10_significant_taxa_exposure_regimes__TankModel	top10_significant_taxa_exposure_regimes	3	7	NA	1	3.7.1	Table S3.7.1	03__DiffAbund	3.7.1	Supplementary_Tables__03__DiffAbund__submission__2026-06-26.xlsx
/Sieler2026/Results/03__DiffAbund/Tables/top10_taxa_associated_with_mortality__Tank.csv	top10_taxa_associated_with_mortality__Tank.csv	top10_taxa_associated_with_mortality__Tank	top10_taxa_associated_with_mortality	3	8	NA	1	3.8.1	Table S3.8.1	03__DiffAbund	3.8.1	Supplementary_Tables__03__DiffAbund__submission__2026-06-26.xlsx
/Sieler2026/Results/03__DiffAbund/Stats/maaslin_ExposureRegimes_noTank/significant_results.tsv	maaslin_ExposureRegimes_noTank__significant_results.tsv	maaslin_ExposureRegimes_noTank__significant_results	zzz_maaslin3_significant_results	3	9	1	1	3.9.1	Table S3.9.1	03__DiffAbund	3.9.1	Supplementary_Tables__03__DiffAbund__submission__2026-06-26.xlsx
/Sieler2026/Results/03__DiffAbund/Stats/maaslin_ExposureRegimes_Tank/significant_results.tsv	maaslin_ExposureRegimes_Tank__significant_results.tsv	maaslin_ExposureRegimes_Tank__significant_results	zzz_maaslin3_significant_results	3	9	2	2	3.9.2	Table S3.9.2	03__DiffAbund	3.9.2	Supplementary_Tables__03__DiffAbund__submission__2026-06-26.xlsx
/Sieler2026/Results/03__DiffAbund/Stats/maaslin_Mortality_noTank/significant_results.tsv	maaslin_Mortality_noTank__significant_results.tsv	maaslin_Mortality_noTank__significant_results	zzz_maaslin3_significant_results	3	9	3	3	3.9.3	Table S3.9.3	03__DiffAbund	3.9.3	Supplementary_Tables__03__DiffAbund__submission__2026-06-26.xlsx
/Sieler2026/Results/03__DiffAbund/Stats/maaslin_Mortality_Tank/significant_results.tsv	maaslin_Mortality_Tank__significant_results.tsv	maaslin_Mortality_Tank__significant_results	zzz_maaslin3_significant_results	3	9	4	4	3.9.4	Table S3.9.4	03__DiffAbund	3.9.4	Supplementary_Tables__03__DiffAbund__submission__2026-06-26.xlsx
/Sieler2026/Results/03__DiffAbund/Stats/maaslin_Parasite_noTank/significant_results.tsv	maaslin_Parasite_noTank__significant_results.tsv	maaslin_Parasite_noTank__significant_results	zzz_maaslin3_significant_results	3	9	5	5	3.9.5	Table S3.9.5	03__DiffAbund	3.9.5	Supplementary_Tables__03__DiffAbund__submission__2026-06-26.xlsx
/Sieler2026/Results/03__DiffAbund/Stats/maaslin_Parasite_Tank/significant_results.tsv	maaslin_Parasite_Tank__significant_results.tsv	maaslin_Parasite_Tank__significant_results	zzz_maaslin3_significant_results	3	9	6	6	3.9.6	Table S3.9.6	03__DiffAbund	3.9.6	Supplementary_Tables__03__DiffAbund__submission__2026-06-26.xlsx
/Sieler2026/Results/03__DiffAbund/Stats/maaslin_StressHistory_Tank/significant_results.tsv	maaslin_StressHistory_Tank__significant_results.tsv	maaslin_StressHistory_Tank__significant_results	zzz_maaslin3_significant_results	3	9	7	7	3.9.7	Table S3.9.7	03__DiffAbund	3.9.7	Supplementary_Tables__03__DiffAbund__submission__2026-06-26.xlsx
/Sieler2026/Results/03__DiffAbund/Stats/maaslin_StressHistoryFactor_Tank/significant_results.tsv	maaslin_StressHistoryFactor_Tank__significant_results.tsv	maaslin_StressHistoryFactor_Tank__significant_results	zzz_maaslin3_significant_results	3	9	8	8	3.9.8	Table S3.9.8	03__DiffAbund	3.9.8	Supplementary_Tables__03__DiffAbund__submission__2026-06-26.xlsx
/Sieler2026/Results/03__DiffAbund/Stats/maaslin_StressPath_Tank/significant_results.tsv	maaslin_StressPath_Tank__significant_results.tsv	maaslin_StressPath_Tank__significant_results	zzz_maaslin3_significant_results	3	9	9	9	3.9.9	Table S3.9.9	03__DiffAbund	3.9.9	Supplementary_Tables__03__DiffAbund__submission__2026-06-26.xlsx
/Sieler2026/Results/03__DiffAbund/Stats/maaslin_StressPathFactor_Tank/significant_results.tsv	maaslin_StressPathFactor_Tank__significant_results.tsv	maaslin_StressPathFactor_Tank__significant_results	zzz_maaslin3_significant_results	3	9	10	10	3.9.10	Table S3.9.10	03__DiffAbund	3.9.10	Supplementary_Tables__03__DiffAbund__submission__2026-06-26.xlsx
/Sieler2026/Results/04__DiffGeneExp/Tables/significant_genes_by_history.csv	significant_genes_by_history.csv	significant_genes_by_history	significant_genes_by_history	4	1	NA	1	4.1.1	Table S4.1.1	04__DiffGeneExp	4.1.1	Supplementary_Tables__04__DiffGeneExp__submission__2026-06-26.xlsx
/Sieler2026/Results/04__DiffGeneExp/Tables/significant_genes_by_parasite_history.csv	significant_genes_by_parasite_history.csv	significant_genes_by_parasite_history	significant_genes_by_parasite_history	4	2	NA	1	4.2.1	Table S4.2.1	04__DiffGeneExp	4.2.1	Supplementary_Tables__04__DiffGeneExp__submission__2026-06-26.xlsx
/Sieler2026/Results/04__DiffGeneExp/Tables/significant_genes_by_treatment.csv	significant_genes_by_treatment.csv	significant_genes_by_treatment	significant_genes_by_treatment	4	3	NA	1	4.3.1	Table S4.3.1	04__DiffGeneExp	4.3.1	Supplementary_Tables__04__DiffGeneExp__submission__2026-06-26.xlsx
/Sieler2026/Results/05__Mort-Inf/Tables/deaths_by_exposure_regime.csv	deaths_by_exposure_regime.csv	deaths_by_exposure_regime	deaths_by_exposure_regime	5	1	NA	1	5.1.1	Table S5.1.1	05__Mort-Inf	5.1.1	Supplementary_Tables__05__Mort-Inf__submission__2026-06-26.xlsx
/Sieler2026/Results/05__Mort-Inf/Tables/infection_burden_by_exposure_regime_prior_stressor_history.csv	infection_burden_by_exposure_regime_prior_stressor_history.csv	infection_burden_by_exposure_regime_prior_stressor_history	infection_burden_by_exposure_regime_prior_stressor_history	5	2	NA	1	5.2.1	Table S5.2.1	05__Mort-Inf	5.2.1	Supplementary_Tables__05__Mort-Inf__submission__2026-06-26.xlsx
/Sieler2026/Results/05__Mort-Inf/Tables/infection_glmm_history_emmeans_response.csv	infection_glmm_history_emmeans_response.csv	infection_glmm_history_emmeans_response	infection_glmm_history_emmeans_response	5	3	NA	1	5.3.1	Table S5.3.1	05__Mort-Inf	5.3.1	Supplementary_Tables__05__Mort-Inf__submission__2026-06-26.xlsx
/Sieler2026/Results/05__Mort-Inf/Tables/infection_glmm_history_pairs_fdr.csv	infection_glmm_history_pairs_fdr.csv	infection_glmm_history_pairs_fdr	infection_glmm_history_pairs_fdr	5	4	NA	1	5.4.1	Table S5.4.1	05__Mort-Inf	5.4.1	Supplementary_Tables__05__Mort-Inf__submission__2026-06-26.xlsx
/Sieler2026/Results/05__Mort-Inf/Tables/infection_glmm_history_poly_contrast.csv	infection_glmm_history_poly_contrast.csv	infection_glmm_history_poly_contrast	infection_glmm_history_poly_contrast	5	5	NA	1	5.5.1	Table S5.5.1	05__Mort-Inf	5.5.1	Supplementary_Tables__05__Mort-Inf__submission__2026-06-26.xlsx
/Sieler2026/Results/05__Mort-Inf/Tables/infection_glmm_treatment_pairs_fdr.csv	infection_glmm_treatment_pairs_fdr.csv	infection_glmm_treatment_pairs_fdr	infection_glmm_treatment_pairs_fdr	5	6	NA	1	5.6.1	Table S5.6.1	05__Mort-Inf	5.6.1	Supplementary_Tables__05__Mort-Inf__submission__2026-06-26.xlsx
/Sieler2026/Results/05__Mort-Inf/Tables/infection_prevalence_by_exposure_regime_prior_history.csv	infection_prevalence_by_exposure_regime_prior_history.csv	infection_prevalence_by_exposure_regime_prior_history	infection_prevalence_by_exposure_regime_prior_history	5	7	NA	1	5.7.1	Table S5.7.1	05__Mort-Inf	5.7.1	Supplementary_Tables__05__Mort-Inf__submission__2026-06-26.xlsx
/Sieler2026/Results/05__Mort-Inf/Tables/infection_prevalence_by_prior_stressor_history.csv	infection_prevalence_by_prior_stressor_history.csv	infection_prevalence_by_prior_stressor_history	infection_prevalence_by_prior_stressor_history	5	8	NA	1	5.8.1	Table S5.8.1	05__Mort-Inf	5.8.1	Supplementary_Tables__05__Mort-Inf__submission__2026-06-26.xlsx
/Sieler2026/Results/05__Mort-Inf/Tables/mortality_glmm_history_emmeans_response.csv	mortality_glmm_history_emmeans_response.csv	mortality_glmm_history_emmeans_response	mortality_glmm_history_emmeans_response	5	9	NA	1	5.9.1	Table S5.9.1	05__Mort-Inf	5.9.1	Supplementary_Tables__05__Mort-Inf__submission__2026-06-26.xlsx
/Sieler2026/Results/05__Mort-Inf/Tables/mortality_glmm_history_factor_emmeans_response.csv	mortality_glmm_history_factor_emmeans_response.csv	mortality_glmm_history_factor_emmeans_response	mortality_glmm_history_factor_emmeans_response	5	10	NA	1	5.10.1	Table S5.10.1	05__Mort-Inf	5.10.1	Supplementary_Tables__05__Mort-Inf__submission__2026-06-26.xlsx
/Sieler2026/Results/05__Mort-Inf/Tables/mortality_glmm_history_factor_pairs_fdr.csv	mortality_glmm_history_factor_pairs_fdr.csv	mortality_glmm_history_factor_pairs_fdr	mortality_glmm_history_factor_pairs_fdr	5	11	NA	1	5.11.1	Table S5.11.1	05__Mort-Inf	5.11.1	Supplementary_Tables__05__Mort-Inf__submission__2026-06-26.xlsx
/Sieler2026/Results/05__Mort-Inf/Tables/mortality_glmm_history_pairs_fdr.csv	mortality_glmm_history_pairs_fdr.csv	mortality_glmm_history_pairs_fdr	mortality_glmm_history_pairs_fdr	5	12	NA	1	5.12.1	Table S5.12.1	05__Mort-Inf	5.12.1	Supplementary_Tables__05__Mort-Inf__submission__2026-06-26.xlsx
/Sieler2026/Results/05__Mort-Inf/Tables/mortality_glmm_history_poly_contrast.csv	mortality_glmm_history_poly_contrast.csv	mortality_glmm_history_poly_contrast	mortality_glmm_history_poly_contrast	5	13	NA	1	5.13.1	Table S5.13.1	05__Mort-Inf	5.13.1	Supplementary_Tables__05__Mort-Inf__submission__2026-06-26.xlsx
/Sieler2026/Results/05__Mort-Inf/Tables/mortality_glmm_joint_tests.csv	mortality_glmm_joint_tests.csv	mortality_glmm_joint_tests	mortality_glmm_joint_tests	5	14	NA	1	5.14.1	Table S5.14.1	05__Mort-Inf	5.14.1	Supplementary_Tables__05__Mort-Inf__submission__2026-06-26.xlsx
/Sieler2026/Results/05__Mort-Inf/Tables/mortality_glmm_joint_tests_factor.csv	mortality_glmm_joint_tests_factor.csv	mortality_glmm_joint_tests_factor	mortality_glmm_joint_tests_factor	5	15	NA	1	5.15.1	Table S5.15.1	05__Mort-Inf	5.15.1	Supplementary_Tables__05__Mort-Inf__submission__2026-06-26.xlsx
/Sieler2026/Results/05__Mort-Inf/Tables/mortality_percent_by_exposure_regime.csv	mortality_percent_by_exposure_regime.csv	mortality_percent_by_exposure_regime	mortality_percent_by_exposure_regime	5	16	NA	1	5.16.1	Table S5.16.1	05__Mort-Inf	5.16.1	Supplementary_Tables__05__Mort-Inf__submission__2026-06-26.xlsx
/Sieler2026/Results/05__Mort-Inf/Tables/mortality_percent_by_exposure_regime_prior_history.csv	mortality_percent_by_exposure_regime_prior_history.csv	mortality_percent_by_exposure_regime_prior_history	mortality_percent_by_exposure_regime_prior_history	5	17	NA	1	5.17.1	Table S5.17.1	05__Mort-Inf	5.17.1	Supplementary_Tables__05__Mort-Inf__submission__2026-06-26.xlsx
/Sieler2026/Results/05__Mort-Inf/Tables/mortality_summary_by_exposure_regime.csv	mortality_summary_by_exposure_regime.csv	mortality_summary_by_exposure_regime	mortality_summary_by_exposure_regime	5	18	NA	1	5.18.1	Table S5.18.1	05__Mort-Inf	5.18.1	Supplementary_Tables__05__Mort-Inf__submission__2026-06-26.xlsx
/Sieler2026/Results/06__Taxon-DEG-Mort/Tables/combined_sig_partial_correlations.csv	combined_sig_partial_correlations.csv	combined_sig_partial_correlations	combined_sig_partial_correlations	6	1	NA	1	6.1.1	Table S6.1.1	06__Taxon-DEG-Mort	6.1.1	Supplementary_Tables__06__Taxon-DEG-Mort__submission__2026-06-26.xlsx
/Sieler2026/Results/06__Taxon-DEG-Mort/Tables/combined_sig_spearman_correlations.csv	combined_sig_spearman_correlations.csv	combined_sig_spearman_correlations	combined_sig_spearman_correlations	6	2	NA	1	6.2.1	Table S6.2.1	06__Taxon-DEG-Mort	6.2.1	Supplementary_Tables__06__Taxon-DEG-Mort__submission__2026-06-26.xlsx
/Sieler2026/Results/06__Taxon-DEG-Mort/Tables/focal_four_gene_sets_venn_long.csv	focal_four_gene_sets_venn_long.csv	focal_four_gene_sets_venn_long	focal_four_gene_sets_venn_long	6	3	NA	1	6.3.1	Table S6.3.1	06__Taxon-DEG-Mort	6.3.1	Supplementary_Tables__06__Taxon-DEG-Mort__submission__2026-06-26.xlsx
/Sieler2026/Results/06__Taxon-DEG-Mort/Tables/focal_four_venn_gene_overlap_summary.csv	focal_four_venn_gene_overlap_summary.csv	focal_four_venn_gene_overlap_summary	focal_four_venn_gene_overlap_summary	6	4	NA	1	6.4.1	Table S6.4.1	06__Taxon-DEG-Mort	6.4.1	Supplementary_Tables__06__Taxon-DEG-Mort__submission__2026-06-26.xlsx
/Sieler2026/Results/06__Taxon-DEG-Mort/Tables/partial_correlation_edges__cetobacterium.csv	partial_correlation_edges__cetobacterium.csv	partial_correlation_edges__cetobacterium	partial_correlation_edges	6	5	NA	1	6.5.1	Table S6.5.1	06__Taxon-DEG-Mort	6.5.1	Supplementary_Tables__06__Taxon-DEG-Mort__submission__2026-06-26.xlsx
/Sieler2026/Results/06__Taxon-DEG-Mort/Tables/partial_correlation_edges__culicoidibacter.csv	partial_correlation_edges__culicoidibacter.csv	partial_correlation_edges__culicoidibacter	partial_correlation_edges	6	5	NA	2	6.5.2	Table S6.5.2	06__Taxon-DEG-Mort	6.5.2	Supplementary_Tables__06__Taxon-DEG-Mort__submission__2026-06-26.xlsx
/Sieler2026/Results/06__Taxon-DEG-Mort/Tables/partial_correlation_edges__flavobacterium.csv	partial_correlation_edges__flavobacterium.csv	partial_correlation_edges__flavobacterium	partial_correlation_edges	6	5	NA	3	6.5.3	Table S6.5.3	06__Taxon-DEG-Mort	6.5.3	Supplementary_Tables__06__Taxon-DEG-Mort__submission__2026-06-26.xlsx
/Sieler2026/Results/06__Taxon-DEG-Mort/Tables/partial_correlation_edges__shewanella.csv	partial_correlation_edges__shewanella.csv	partial_correlation_edges__shewanella	partial_correlation_edges	6	5	NA	4	6.5.4	Table S6.5.4	06__Taxon-DEG-Mort	6.5.4	Supplementary_Tables__06__Taxon-DEG-Mort__submission__2026-06-26.xlsx
/Sieler2026/Results/06__Taxon-DEG-Mort/Tables/per_taxon_partial_correlation_summary.csv	per_taxon_partial_correlation_summary.csv	per_taxon_partial_correlation_summary	per_taxon_partial_correlation_summary	6	6	NA	1	6.6.1	Table S6.6.1	06__Taxon-DEG-Mort	6.6.1	Supplementary_Tables__06__Taxon-DEG-Mort__submission__2026-06-26.xlsx
/Sieler2026/Results/07__FunctionalAnno/Tables/cetobacterium_by_comparison.csv	cetobacterium_by_comparison.csv	cetobacterium_by_comparison	cetobacterium_by_comparison	7	1	NA	1	7.1.1	Table S7.1.1	07__FunctionalAnno	7.1.1	Supplementary_Tables__07__FunctionalAnno__submission__2026-06-26.xlsx
/Sieler2026/Results/07__FunctionalAnno/Tables/cetobacterium_partial_correlation_edges.csv	cetobacterium_partial_correlation_edges.csv	cetobacterium_partial_correlation_edges	cetobacterium_partial_correlation_edges	7	2	NA	1	7.2.1	Table S7.2.1	07__FunctionalAnno	7.2.1	Supplementary_Tables__07__FunctionalAnno__submission__2026-06-26.xlsx
/Sieler2026/Results/07__FunctionalAnno/Tables/culicoidibacter_by_comparison.csv	culicoidibacter_by_comparison.csv	culicoidibacter_by_comparison	culicoidibacter_by_comparison	7	3	NA	1	7.3.1	Table S7.3.1	07__FunctionalAnno	7.3.1	Supplementary_Tables__07__FunctionalAnno__submission__2026-06-26.xlsx
/Sieler2026/Results/07__FunctionalAnno/Tables/culicoidibacter_partial_correlation_edges.csv	culicoidibacter_partial_correlation_edges.csv	culicoidibacter_partial_correlation_edges	culicoidibacter_partial_correlation_edges	7	4	NA	1	7.4.1	Table S7.4.1	07__FunctionalAnno	7.4.1	Supplementary_Tables__07__FunctionalAnno__submission__2026-06-26.xlsx
/Sieler2026/Results/07__FunctionalAnno/Tables/flavobacterium_by_comparison.csv	flavobacterium_by_comparison.csv	flavobacterium_by_comparison	flavobacterium_by_comparison	7	5	NA	1	7.5.1	Table S7.5.1	07__FunctionalAnno	7.5.1	Supplementary_Tables__07__FunctionalAnno__submission__2026-06-26.xlsx
/Sieler2026/Results/07__FunctionalAnno/Tables/flavobacterium_partial_correlation_edges.csv	flavobacterium_partial_correlation_edges.csv	flavobacterium_partial_correlation_edges	flavobacterium_partial_correlation_edges	7	6	NA	1	7.6.1	Table S7.6.1	07__FunctionalAnno	7.6.1	Supplementary_Tables__07__FunctionalAnno__submission__2026-06-26.xlsx
/Sieler2026/Results/07__FunctionalAnno/Tables/gene_counts_by_taxa_top10.csv	gene_counts_by_taxa_top10.csv	gene_counts_by_taxa_top10	gene_counts_by_taxa_top10	7	7	NA	1	7.7.1	Table S7.7.1	07__FunctionalAnno	7.7.1	Supplementary_Tables__07__FunctionalAnno__submission__2026-06-26.xlsx
/Sieler2026/Results/07__FunctionalAnno/Tables/gene_mapping_cetobacterium.csv	gene_mapping_cetobacterium.csv	gene_mapping_cetobacterium	gene_mapping_cetobacterium	7	8	NA	1	7.8.1	Table S7.8.1	07__FunctionalAnno	7.8.1	Supplementary_Tables__07__FunctionalAnno__submission__2026-06-26.xlsx
/Sieler2026/Results/07__FunctionalAnno/Tables/gene_mapping_culicoidibacter.csv	gene_mapping_culicoidibacter.csv	gene_mapping_culicoidibacter	gene_mapping_culicoidibacter	7	9	NA	1	7.9.1	Table S7.9.1	07__FunctionalAnno	7.9.1	Supplementary_Tables__07__FunctionalAnno__submission__2026-06-26.xlsx
/Sieler2026/Results/07__FunctionalAnno/Tables/gene_mapping_flavobacterium.csv	gene_mapping_flavobacterium.csv	gene_mapping_flavobacterium	gene_mapping_flavobacterium	7	10	NA	1	7.10.1	Table S7.10.1	07__FunctionalAnno	7.10.1	Supplementary_Tables__07__FunctionalAnno__submission__2026-06-26.xlsx
/Sieler2026/Results/07__FunctionalAnno/Tables/gene_mapping_shewanella.csv	gene_mapping_shewanella.csv	gene_mapping_shewanella	gene_mapping_shewanella	7	11	NA	1	7.11.1	Table S7.11.1	07__FunctionalAnno	7.11.1	Supplementary_Tables__07__FunctionalAnno__submission__2026-06-26.xlsx
/Sieler2026/Results/07__FunctionalAnno/Tables/gene_mapping_top10_taxa.csv	gene_mapping_top10_taxa.csv	gene_mapping_top10_taxa	gene_mapping_top10_taxa	7	12	NA	1	7.12.1	Table S7.12.1	07__FunctionalAnno	7.12.1	Supplementary_Tables__07__FunctionalAnno__submission__2026-06-26.xlsx
/Sieler2026/Results/07__FunctionalAnno/Tables/genes_for_top10_taxa_edges.csv	genes_for_top10_taxa_edges.csv	genes_for_top10_taxa_edges	genes_for_top10_taxa_edges	7	13	NA	1	7.13.1	Table S7.13.1	07__FunctionalAnno	7.13.1	Supplementary_Tables__07__FunctionalAnno__submission__2026-06-26.xlsx
/Sieler2026/Results/07__FunctionalAnno/Tables/go_bp_cetobacterium.csv	go_bp_cetobacterium.csv	go_bp_cetobacterium	go_bp_cetobacterium	7	14	NA	1	7.14.1	Table S7.14.1	07__FunctionalAnno	7.14.1	Supplementary_Tables__07__FunctionalAnno__submission__2026-06-26.xlsx
/Sieler2026/Results/07__FunctionalAnno/Tables/go_bp_culicoidibacter.csv	go_bp_culicoidibacter.csv	go_bp_culicoidibacter	go_bp_culicoidibacter	7	15	NA	1	7.15.1	Table S7.15.1	07__FunctionalAnno	7.15.1	Supplementary_Tables__07__FunctionalAnno__submission__2026-06-26.xlsx
/Sieler2026/Results/07__FunctionalAnno/Tables/go_bp_flavobacterium.csv	go_bp_flavobacterium.csv	go_bp_flavobacterium	go_bp_flavobacterium	7	16	NA	1	7.16.1	Table S7.16.1	07__FunctionalAnno	7.16.1	Supplementary_Tables__07__FunctionalAnno__submission__2026-06-26.xlsx
/Sieler2026/Results/07__FunctionalAnno/Tables/go_bp_focal_four_combined_source.csv	go_bp_focal_four_combined_source.csv	go_bp_focal_four_combined_source	go_bp_focal_four_combined_source	7	17	NA	1	7.17.1	Table S7.17.1	07__FunctionalAnno	7.17.1	Supplementary_Tables__07__FunctionalAnno__submission__2026-06-26.xlsx
/Sieler2026/Results/07__FunctionalAnno/Tables/go_bp_focal_four_term_by_taxon_wide.csv	go_bp_focal_four_term_by_taxon_wide.csv	go_bp_focal_four_term_by_taxon_wide	go_bp_focal_four_term_by_taxon_wide	7	18	NA	1	7.18.1	Table S7.18.1	07__FunctionalAnno	7.18.1	Supplementary_Tables__07__FunctionalAnno__submission__2026-06-26.xlsx
/Sieler2026/Results/07__FunctionalAnno/Tables/go_bp_shewanella.csv	go_bp_shewanella.csv	go_bp_shewanella	go_bp_shewanella	7	19	NA	1	7.19.1	Table S7.19.1	07__FunctionalAnno	7.19.1	Supplementary_Tables__07__FunctionalAnno__submission__2026-06-26.xlsx
/Sieler2026/Results/07__FunctionalAnno/Tables/go_bp_top10_taxa.csv	go_bp_top10_taxa.csv	go_bp_top10_taxa	go_bp_top10_taxa	7	20	NA	1	7.20.1	Table S7.20.1	07__FunctionalAnno	7.20.1	Supplementary_Tables__07__FunctionalAnno__submission__2026-06-26.xlsx
/Sieler2026/Results/07__FunctionalAnno/Tables/go_cc_cetobacterium.csv	go_cc_cetobacterium.csv	go_cc_cetobacterium	go_cc_cetobacterium	7	21	NA	1	7.21.1	Table S7.21.1	07__FunctionalAnno	7.21.1	Supplementary_Tables__07__FunctionalAnno__submission__2026-06-26.xlsx
/Sieler2026/Results/07__FunctionalAnno/Tables/go_cc_culicoidibacter.csv	go_cc_culicoidibacter.csv	go_cc_culicoidibacter	go_cc_culicoidibacter	7	22	NA	1	7.22.1	Table S7.22.1	07__FunctionalAnno	7.22.1	Supplementary_Tables__07__FunctionalAnno__submission__2026-06-26.xlsx
/Sieler2026/Results/07__FunctionalAnno/Tables/go_cc_flavobacterium.csv	go_cc_flavobacterium.csv	go_cc_flavobacterium	go_cc_flavobacterium	7	23	NA	1	7.23.1	Table S7.23.1	07__FunctionalAnno	7.23.1	Supplementary_Tables__07__FunctionalAnno__submission__2026-06-26.xlsx
/Sieler2026/Results/07__FunctionalAnno/Tables/go_cc_focal_four_combined_source.csv	go_cc_focal_four_combined_source.csv	go_cc_focal_four_combined_source	go_cc_focal_four_combined_source	7	24	NA	1	7.24.1	Table S7.24.1	07__FunctionalAnno	7.24.1	Supplementary_Tables__07__FunctionalAnno__submission__2026-06-26.xlsx
/Sieler2026/Results/07__FunctionalAnno/Tables/go_cc_focal_four_term_by_taxon_wide.csv	go_cc_focal_four_term_by_taxon_wide.csv	go_cc_focal_four_term_by_taxon_wide	go_cc_focal_four_term_by_taxon_wide	7	25	NA	1	7.25.1	Table S7.25.1	07__FunctionalAnno	7.25.1	Supplementary_Tables__07__FunctionalAnno__submission__2026-06-26.xlsx
/Sieler2026/Results/07__FunctionalAnno/Tables/go_cc_shewanella.csv	go_cc_shewanella.csv	go_cc_shewanella	go_cc_shewanella	7	26	NA	1	7.26.1	Table S7.26.1	07__FunctionalAnno	7.26.1	Supplementary_Tables__07__FunctionalAnno__submission__2026-06-26.xlsx
/Sieler2026/Results/07__FunctionalAnno/Tables/go_cc_top10_taxa.csv	go_cc_top10_taxa.csv	go_cc_top10_taxa	go_cc_top10_taxa	7	27	NA	1	7.27.1	Table S7.27.1	07__FunctionalAnno	7.27.1	Supplementary_Tables__07__FunctionalAnno__submission__2026-06-26.xlsx
/Sieler2026/Results/07__FunctionalAnno/Tables/go_mf_cetobacterium.csv	go_mf_cetobacterium.csv	go_mf_cetobacterium	go_mf_cetobacterium	7	28	NA	1	7.28.1	Table S7.28.1	07__FunctionalAnno	7.28.1	Supplementary_Tables__07__FunctionalAnno__submission__2026-06-26.xlsx
/Sieler2026/Results/07__FunctionalAnno/Tables/go_mf_culicoidibacter.csv	go_mf_culicoidibacter.csv	go_mf_culicoidibacter	go_mf_culicoidibacter	7	29	NA	1	7.29.1	Table S7.29.1	07__FunctionalAnno	7.29.1	Supplementary_Tables__07__FunctionalAnno__submission__2026-06-26.xlsx
/Sieler2026/Results/07__FunctionalAnno/Tables/go_mf_flavobacterium.csv	go_mf_flavobacterium.csv	go_mf_flavobacterium	go_mf_flavobacterium	7	30	NA	1	7.30.1	Table S7.30.1	07__FunctionalAnno	7.30.1	Supplementary_Tables__07__FunctionalAnno__submission__2026-06-26.xlsx
/Sieler2026/Results/07__FunctionalAnno/Tables/go_mf_focal_four_combined_source.csv	go_mf_focal_four_combined_source.csv	go_mf_focal_four_combined_source	go_mf_focal_four_combined_source	7	31	NA	1	7.31.1	Table S7.31.1	07__FunctionalAnno	7.31.1	Supplementary_Tables__07__FunctionalAnno__submission__2026-06-26.xlsx
/Sieler2026/Results/07__FunctionalAnno/Tables/go_mf_focal_four_term_by_taxon_wide.csv	go_mf_focal_four_term_by_taxon_wide.csv	go_mf_focal_four_term_by_taxon_wide	go_mf_focal_four_term_by_taxon_wide	7	32	NA	1	7.32.1	Table S7.32.1	07__FunctionalAnno	7.32.1	Supplementary_Tables__07__FunctionalAnno__submission__2026-06-26.xlsx
/Sieler2026/Results/07__FunctionalAnno/Tables/go_mf_shewanella.csv	go_mf_shewanella.csv	go_mf_shewanella	go_mf_shewanella	7	33	NA	1	7.33.1	Table S7.33.1	07__FunctionalAnno	7.33.1	Supplementary_Tables__07__FunctionalAnno__submission__2026-06-26.xlsx
/Sieler2026/Results/07__FunctionalAnno/Tables/go_mf_top10_taxa.csv	go_mf_top10_taxa.csv	go_mf_top10_taxa	go_mf_top10_taxa	7	34	NA	1	7.34.1	Table S7.34.1	07__FunctionalAnno	7.34.1	Supplementary_Tables__07__FunctionalAnno__submission__2026-06-26.xlsx
/Sieler2026/Results/07__FunctionalAnno/Tables/kegg_cetobacterium.csv	kegg_cetobacterium.csv	kegg_cetobacterium	kegg_cetobacterium	7	35	NA	1	7.35.1	Table S7.35.1	07__FunctionalAnno	7.35.1	Supplementary_Tables__07__FunctionalAnno__submission__2026-06-26.xlsx
/Sieler2026/Results/07__FunctionalAnno/Tables/kegg_culicoidibacter.csv	kegg_culicoidibacter.csv	kegg_culicoidibacter	kegg_culicoidibacter	7	36	NA	1	7.36.1	Table S7.36.1	07__FunctionalAnno	7.36.1	Supplementary_Tables__07__FunctionalAnno__submission__2026-06-26.xlsx
/Sieler2026/Results/07__FunctionalAnno/Tables/kegg_flavobacterium.csv	kegg_flavobacterium.csv	kegg_flavobacterium	kegg_flavobacterium	7	37	NA	1	7.37.1	Table S7.37.1	07__FunctionalAnno	7.37.1	Supplementary_Tables__07__FunctionalAnno__submission__2026-06-26.xlsx
/Sieler2026/Results/07__FunctionalAnno/Tables/kegg_focal_four_combined_source.csv	kegg_focal_four_combined_source.csv	kegg_focal_four_combined_source	kegg_focal_four_combined_source	7	38	NA	1	7.38.1	Table S7.38.1	07__FunctionalAnno	7.38.1	Supplementary_Tables__07__FunctionalAnno__submission__2026-06-26.xlsx
/Sieler2026/Results/07__FunctionalAnno/Tables/kegg_focal_four_term_by_taxon_wide.csv	kegg_focal_four_term_by_taxon_wide.csv	kegg_focal_four_term_by_taxon_wide	kegg_focal_four_term_by_taxon_wide	7	39	NA	1	7.39.1	Table S7.39.1	07__FunctionalAnno	7.39.1	Supplementary_Tables__07__FunctionalAnno__submission__2026-06-26.xlsx
/Sieler2026/Results/07__FunctionalAnno/Tables/kegg_shewanella.csv	kegg_shewanella.csv	kegg_shewanella	kegg_shewanella	7	40	NA	1	7.40.1	Table S7.40.1	07__FunctionalAnno	7.40.1	Supplementary_Tables__07__FunctionalAnno__submission__2026-06-26.xlsx
/Sieler2026/Results/07__FunctionalAnno/Tables/kegg_top10_taxa.csv	kegg_top10_taxa.csv	kegg_top10_taxa	kegg_top10_taxa	7	41	NA	1	7.41.1	Table S7.41.1	07__FunctionalAnno	7.41.1	Supplementary_Tables__07__FunctionalAnno__submission__2026-06-26.xlsx
/Sieler2026/Results/07__FunctionalAnno/Tables/shewanella_by_comparison.csv	shewanella_by_comparison.csv	shewanella_by_comparison	shewanella_by_comparison	7	42	NA	1	7.42.1	Table S7.42.1	07__FunctionalAnno	7.42.1	Supplementary_Tables__07__FunctionalAnno__submission__2026-06-26.xlsx
/Sieler2026/Results/07__FunctionalAnno/Tables/shewanella_partial_correlation_edges.csv	shewanella_partial_correlation_edges.csv	shewanella_partial_correlation_edges	shewanella_partial_correlation_edges	7	43	NA	1	7.43.1	Table S7.43.1	07__FunctionalAnno	7.43.1	Supplementary_Tables__07__FunctionalAnno__submission__2026-06-26.xlsx
/Sieler2026/Results/07__FunctionalAnno/Tables/top_10_taxa_summary_for_anno.csv	top_10_taxa_summary_for_anno.csv	top_10_taxa_summary_for_anno	top_10_taxa_summary_for_anno	7	44	NA	1	7.44.1	Table S7.44.1	07__FunctionalAnno	7.44.1	Supplementary_Tables__07__FunctionalAnno__submission__2026-06-26.xlsx
/Sieler2026/Results/08__NeutralModel/Tables/bootstrap_quantiles__Time60__ASV.csv	bootstrap_quantiles__Time60__ASV.csv	bootstrap_quantiles__Time60__ASV	bootstrap_quantiles__Time60	8	1	NA	1	8.1.1	Table S8.1.1	08__NeutralModel	8.1.1	Supplementary_Tables__08__NeutralModel__submission__2026-06-26.xlsx
/Sieler2026/Results/08__NeutralModel/Tables/bootstrap_quantiles__Time60__Genus.csv	bootstrap_quantiles__Time60__Genus.csv	bootstrap_quantiles__Time60__Genus	bootstrap_quantiles__Time60	8	1	NA	2	8.1.2	Table S8.1.2	08__NeutralModel	8.1.2	Supplementary_Tables__08__NeutralModel__submission__2026-06-26.xlsx
/Sieler2026/Results/08__NeutralModel/Tables/culicoidibacter_taxa__Time60__ASV.csv	culicoidibacter_taxa__Time60__ASV.csv	culicoidibacter_taxa__Time60__ASV	culicoidibacter_taxa__Time60	8	2	NA	1	8.2.1	Table S8.2.1	08__NeutralModel	8.2.1	Supplementary_Tables__08__NeutralModel__submission__2026-06-26.xlsx
/Sieler2026/Results/08__NeutralModel/Tables/culicoidibacter_taxa__Time60__Genus.csv	culicoidibacter_taxa__Time60__Genus.csv	culicoidibacter_taxa__Time60__Genus	culicoidibacter_taxa__Time60	8	2	NA	2	8.2.2	Table S8.2.2	08__NeutralModel	8.2.2	Supplementary_Tables__08__NeutralModel__submission__2026-06-26.xlsx
/Sieler2026/Results/08__NeutralModel/Tables/culicoidibacter_three_way_props__Time60.csv	culicoidibacter_three_way_props__Time60.csv	culicoidibacter_three_way_props__Time60	culicoidibacter_three_way_props	8	3	NA	1	8.3.1	Table S8.3.1	08__NeutralModel	8.3.1	Supplementary_Tables__08__NeutralModel__submission__2026-06-26.xlsx
/Sieler2026/Results/08__NeutralModel/Tables/culicoidibacter_two_asv_pair_props__Time60.csv	culicoidibacter_two_asv_pair_props__Time60.csv	culicoidibacter_two_asv_pair_props__Time60	culicoidibacter_two_asv_pair_props	8	4	NA	1	8.4.1	Table S8.4.1	08__NeutralModel	8.4.1	Supplementary_Tables__08__NeutralModel__submission__2026-06-26.xlsx
/Sieler2026/Results/08__NeutralModel/Tables/fit_stats__Time60__ASV.csv	fit_stats__Time60__ASV.csv	fit_stats__Time60__ASV	fit_stats__Time60	8	5	NA	1	8.5.1	Table S8.5.1	08__NeutralModel	8.5.1	Supplementary_Tables__08__NeutralModel__submission__2026-06-26.xlsx
/Sieler2026/Results/08__NeutralModel/Tables/fit_stats__Time60__Genus.csv	fit_stats__Time60__Genus.csv	fit_stats__Time60__Genus	fit_stats__Time60	8	5	NA	2	8.5.2	Table S8.5.2	08__NeutralModel	8.5.2	Supplementary_Tables__08__NeutralModel__submission__2026-06-26.xlsx
/Sieler2026/Results/08__NeutralModel/Tables/focal_taxa__cetobacterium__Time60__ASV.csv	focal_taxa__cetobacterium__Time60__ASV.csv	focal_taxa__cetobacterium__Time60__ASV	focal_taxa__cetobacterium__Time60	8	6	NA	1	8.6.1	Table S8.6.1	08__NeutralModel	8.6.1	Supplementary_Tables__08__NeutralModel__submission__2026-06-26.xlsx
/Sieler2026/Results/08__NeutralModel/Tables/focal_taxa__cetobacterium__Time60__Genus.csv	focal_taxa__cetobacterium__Time60__Genus.csv	focal_taxa__cetobacterium__Time60__Genus	focal_taxa__cetobacterium__Time60	8	6	NA	2	8.6.2	Table S8.6.2	08__NeutralModel	8.6.2	Supplementary_Tables__08__NeutralModel__submission__2026-06-26.xlsx
/Sieler2026/Results/08__NeutralModel/Tables/focal_taxa__culicoidibacter__Time60__ASV.csv	focal_taxa__culicoidibacter__Time60__ASV.csv	focal_taxa__culicoidibacter__Time60__ASV	focal_taxa__culicoidibacter__Time60	8	7	NA	1	8.7.1	Table S8.7.1	08__NeutralModel	8.7.1	Supplementary_Tables__08__NeutralModel__submission__2026-06-26.xlsx
/Sieler2026/Results/08__NeutralModel/Tables/focal_taxa__culicoidibacter__Time60__Genus.csv	focal_taxa__culicoidibacter__Time60__Genus.csv	focal_taxa__culicoidibacter__Time60__Genus	focal_taxa__culicoidibacter__Time60	8	7	NA	2	8.7.2	Table S8.7.2	08__NeutralModel	8.7.2	Supplementary_Tables__08__NeutralModel__submission__2026-06-26.xlsx
/Sieler2026/Results/08__NeutralModel/Tables/focal_taxa__flavobacterium__Time60__ASV.csv	focal_taxa__flavobacterium__Time60__ASV.csv	focal_taxa__flavobacterium__Time60__ASV	focal_taxa__flavobacterium__Time60	8	8	NA	1	8.8.1	Table S8.8.1	08__NeutralModel	8.8.1	Supplementary_Tables__08__NeutralModel__submission__2026-06-26.xlsx
/Sieler2026/Results/08__NeutralModel/Tables/focal_taxa__flavobacterium__Time60__Genus.csv	focal_taxa__flavobacterium__Time60__Genus.csv	focal_taxa__flavobacterium__Time60__Genus	focal_taxa__flavobacterium__Time60	8	8	NA	2	8.8.2	Table S8.8.2	08__NeutralModel	8.8.2	Supplementary_Tables__08__NeutralModel__submission__2026-06-26.xlsx
/Sieler2026/Results/08__NeutralModel/Tables/focal_taxa__shewanella__Time60__ASV.csv	focal_taxa__shewanella__Time60__ASV.csv	focal_taxa__shewanella__Time60__ASV	focal_taxa__shewanella__Time60	8	9	NA	1	8.9.1	Table S8.9.1	08__NeutralModel	8.9.1	Supplementary_Tables__08__NeutralModel__submission__2026-06-26.xlsx
/Sieler2026/Results/08__NeutralModel/Tables/focal_taxa__shewanella__Time60__Genus.csv	focal_taxa__shewanella__Time60__Genus.csv	focal_taxa__shewanella__Time60__Genus	focal_taxa__shewanella__Time60	8	9	NA	2	8.9.2	Table S8.9.2	08__NeutralModel	8.9.2	Supplementary_Tables__08__NeutralModel__submission__2026-06-26.xlsx
/Sieler2026/Results/08__NeutralModel/Tables/neutral_partition__by_history__read_mean_prop__Time60__ASV.csv	neutral_partition__by_history__read_mean_prop__Time60__ASV.csv	neutral_partition__by_history__read_mean_prop__Time60__ASV	neutral_partition__by_history__read_mean_prop__Time60	8	10	NA	1	8.10.1	Table S8.10.1	08__NeutralModel	8.10.1	Supplementary_Tables__08__NeutralModel__submission__2026-06-26.xlsx
/Sieler2026/Results/08__NeutralModel/Tables/neutral_partition__by_history__taxon_counts__Time60__ASV.csv	neutral_partition__by_history__taxon_counts__Time60__ASV.csv	neutral_partition__by_history__taxon_counts__Time60__ASV	neutral_partition__by_history__taxon_counts__Time60	8	11	NA	1	8.11.1	Table S8.11.1	08__NeutralModel	8.11.1	Supplementary_Tables__08__NeutralModel__submission__2026-06-26.xlsx
/Sieler2026/Results/08__NeutralModel/Tables/neutral_partition__by_regime__read_mean_prop__Time60__ASV.csv	neutral_partition__by_regime__read_mean_prop__Time60__ASV.csv	neutral_partition__by_regime__read_mean_prop__Time60__ASV	neutral_partition__by_regime__read_mean_prop__Time60	8	12	NA	1	8.12.1	Table S8.12.1	08__NeutralModel	8.12.1	Supplementary_Tables__08__NeutralModel__submission__2026-06-26.xlsx
/Sieler2026/Results/08__NeutralModel/Tables/neutral_partition__by_regime__read_pooled__Time60__ASV.csv	neutral_partition__by_regime__read_pooled__Time60__ASV.csv	neutral_partition__by_regime__read_pooled__Time60__ASV	neutral_partition__by_regime__read_pooled__Time60	8	13	NA	1	8.13.1	Table S8.13.1	08__NeutralModel	8.13.1	Supplementary_Tables__08__NeutralModel__submission__2026-06-26.xlsx
/Sieler2026/Results/08__NeutralModel/Tables/neutral_partition__by_regime__taxon_counts__Time60__ASV.csv	neutral_partition__by_regime__taxon_counts__Time60__ASV.csv	neutral_partition__by_regime__taxon_counts__Time60__ASV	neutral_partition__by_regime__taxon_counts__Time60	8	14	NA	1	8.14.1	Table S8.14.1	08__NeutralModel	8.14.1	Supplementary_Tables__08__NeutralModel__submission__2026-06-26.xlsx
/Sieler2026/Results/08__NeutralModel/Tables/partition_counts__Time60__ASV.csv	partition_counts__Time60__ASV.csv	partition_counts__Time60__ASV	partition_counts__Time60	8	15	NA	1	8.15.1	Table S8.15.1	08__NeutralModel	8.15.1	Supplementary_Tables__08__NeutralModel__submission__2026-06-26.xlsx
/Sieler2026/Results/08__NeutralModel/Tables/partition_counts__Time60__Genus.csv	partition_counts__Time60__Genus.csv	partition_counts__Time60__Genus	partition_counts__Time60	8	15	NA	2	8.15.2	Table S8.15.2	08__NeutralModel	8.15.2	Supplementary_Tables__08__NeutralModel__submission__2026-06-26.xlsx
/Sieler2026/Results/08__NeutralModel/Tables/predictions_per_taxon__Time60__ASV.csv	predictions_per_taxon__Time60__ASV.csv	predictions_per_taxon__Time60__ASV	predictions_per_taxon__Time60	8	16	NA	1	8.16.1	Table S8.16.1	08__NeutralModel	8.16.1	Supplementary_Tables__08__NeutralModel__submission__2026-06-26.xlsx
/Sieler2026/Results/08__NeutralModel/Tables/predictions_per_taxon__Time60__Genus.csv	predictions_per_taxon__Time60__Genus.csv	predictions_per_taxon__Time60__Genus	predictions_per_taxon__Time60	8	16	NA	2	8.16.2	Table S8.16.2	08__NeutralModel	8.16.2	Supplementary_Tables__08__NeutralModel__submission__2026-06-26.xlsx
